# Implications of Endogenous Small Regulatory RNAs on Gene Silencing in Mollusks

**DOI:** 10.1101/2025.05.19.654968

**Authors:** Cory Von Eiff, Beatriz Schueng Zancanela, Megan Gima, Kevin Quito, Manitejus Kotikalapudi, Sergio Valdivia, Yulica Santos-Ortega, Alex Sutton Flynt

**Affiliations:** School of Biological Environmental and Earth Sciences, University of Southern Mississippi, 39406; Department of Biomedical Engineering, University of Mississippi, 38677; Thad Cochran Marine Aquaculture Center, Office of the Vice President for Research, University of Southern Mississippi, 39564; MD Anderson Cancer Biology Department, UT Health MD Anderson GSBS, 77030

**Keywords:** Mollusks, RNAi, sRNAs, piRNAs, Lophotrochozoa

## Abstract

Mollusks are an abundant group of animals with many economically important members that are phylogenetically distinct from nearly all genetic model organisms. This study provides clade-wide evaluation of sRNA biogenesis pathways, with emphasis on the easter oyster, *Crassostrea virginica*. Understanding these molecules prescribes RNAi-based gene silencing approaches, benefiting genetic investigation and biotechnology. Similar to other animal groups, mollusks have conserved microRNAs (miRNAs) with some shared with ecdysozoans and deuterostomes; however, there was no evidence of an endogenous small-interfering RNA (siRNA) pathway. These results suggest that long double-stranded RNA (dsRNA)-based RNAi is not appropriate for gene silencing in Mollusks as well as other members of the broader Lophotrochozoan clade. The study also finds an abundance of piwi-interacting RNAs (piRNAs) in both soma and gonads. Differences are also found in piRNA biology. Many invertebrates exhibit somatic piRNAs; however, mollusk piRNAs appear to be restricted to a subset of cells, limiting the potential of piRNA-based RNAi. Further, individual animals also express a unique collection of piRNAs that seem to be only partially determined through inheritance from both parents. Together this work defines the RNAi mechanisms in mollusks, which represent 23% of animals, and provides insights into the phenotypic diversity seen in this group.

**Significance Statement:** This study provides an extensive, clade-wide evaluation of small RNA (sRNA) biogenesis pathways in mollusks. Our findings reveal that, unlike ecdysozoans and deuterostomes, mollusks lack a functional siRNA pathway, which fundamentally changes expectations around RNA interference (RNAi) applications in Mollusca. Instead, we find the expected microRNAs and an assortment of piwi-interacting RNAs (piRNAs). We show that piRNA biology in mollusks is highly cell-type specific and genetically individualized. We further demonstrate that piRNA expression is likely linked to stem-like, quiescent cells, suggesting a critical role in genomic maintenance. This work offers insight into RNAi potential in mollusks, the second largest animal phylum, and has significant implications for both basic biology and applied sciences such as pest control and aquaculture.
