## Supplemental-Files for "Implications of Endogenous Small Regulatory RNAs on Gene Silencing in Mollusks": SupFile2_DicerIDs_AAs.xlsx

### Sheet: Sheet1
Acc Number	Assigned name	Amino Acid Sequence
>XP_012942349.1	A.californica_miDicer	MQASNEARKGSRYHRLDDIPTNTFTPRTYQIQLLDSALRRNTILCLGCASSKAFLALMVAKELASFTRIPLTSGGKRTIYLTDSEDEVINLCQTLPNHTDLVVGQSPRCDVDLSESNNQTCQAAADLWREAMEINSILVCHGPVFRDALRHAFVKPTDVHLLIFDDCHRSVEVDNHCYADIVSEVKILPDEVQPHILGLTASIAGTECSNPGKLKETVHRMENTMNAYAETSMLILSERYGCRPKESIVKCKGEDDESQVLLQELLEDILEEHYIFFTNCRIAVDEQTDHRNPTEIPIQVLSECLNILNILGSWCTSSIAEYFVMQLDKIIKCEKNDIHKKFLRCVTTTLRLLTRKFEMNFHPDYDVDELLEYTTPKVQELVKVLRHYKPEVDFIIISN…
>XM_069259882.1	A.irradians_miDicer	MGRTGSESSRRLPRHLRYEDIPTHTFTPRTYQVELLDAAVQQNTLVCLGATSSCMFLSVMLLKELGHQLQQPLDQAGKRGVFLVNNAEDIAQYALVIGHQTDLTVGQYATDCKDRDQDWWVTEIQKSQAMVMLPRFFQYLVEENLLRLSQVNVLIFDHCQNVLDPDHPYDHITRRLESQSEAEESPRILGLTSCFTSNHCQDPVELITTIKQLEKRFHASAETSTLVYSERYGMRPTELVLECDRYEDQTGMVEELEVILENALQFLQECNITLDSNEDPIETPKTVIVECLNILYRLGPWCAVSLAQMFVSQLEKIDKHETNDVKKKFLRMAATQLRLLITHFENNFAPEYDIEELLMYTTPKVKKLVDHLRQFKPDCDFKIISSEDADGLDDDSYMS…
>XP_055879146.1	B.glabrata_miDicer	MAHSNTTGPRKGSRYHRLDDIPTDTFTPRTYQIQLLDSALKRNSLLCLGCSESKIFLALMLAKELSSVTRLSLGAGGKRTFFLTDSEEDVDLLCQTLPNHTDLFINSCPMGLETEVEKSFNDWRSLMQSNNILVCLGTNFLYAIQRNYIQLKEVNLIIFDNCHNAVEVENHPYAAIVQGIKKLTKSDRPHILGVTAAIAGTDCNDPEKLTRTISSMEETMFAYAETSMLILSERFGCRPKESIIRCGDSELYDDHSSLKDLLEDILEQCYFFFSDCRISIDDAVDNRNPCDTPLQVLNQCLNILNILGSWCTASVAEYFIMQLDKIIKFEKNDIHKQFLRCVITTLRYLVKTFEMNFHPNYDVNELLEYTTPKVRELVTVLRKYKPEMDFIIVSNSDSY…
>XM_022475975.1	C.virginica_miDicer	MVRTESAPLKRLPRHLRNEDIPTHTFTPRTYQVELLDAALQRNTIICLGSSAGNTFISVMLLKEFSSKLRKQLPSGGKRSVVCLSSDDSIQAISQVIKHHSDLNVTPILELPEDSSKLNSVINDNQILVTKPSVFSDLLLKTYLLPNQLNLVILENCHFILQEDHPYQSIMKIIHSGVPKEDAVRILGLTSSFISQKCHDPEDLEHVIRSLEDRLGARAETATLVIAERYGIRPKEFLTFCDNYEDVTGTLTLLDDVLSSALEFLNDCNMEDEEDDDRDPKEIPIFAFSECLNILYSLGPWCASCIASMFITQIEKVDKHETIPVHKKFLKYCLTQLRIVTTLFEQNFTPNYDVEELLQYSTPRVYKLVDHLRKYKPEYDFMIVSTGGDMDDFLGKEDQ…
>XP_052272928.1	D.polymorpha_miDicer	MSYLRRMAGRPHSKRLPRHLRNEDIPKDDFTPKSYQVELLASALARNTVVCMGSSSGRMFIAVMLLKEMASQLRVPVVDGGRRSIFLVDSEEMLDEVRLRLQHPCDFPVTCARSSDMDTIAWKKQLDCSGAIILTGSVFLQLLKRGVATFVDLNLVIFHNCHKVLEASHPYQHIMDLYRDCPVTSQPRLLGLAPNILDGKYQTPKQLADLIASLEKALCSVAETTSLVIPERYGIKPREEVIECADYEDKTGLKGELCELLEGSIDFLDECNIQINEELDKRDPRQIPKAALIECYNILFHLGPWCAQCLANMLVNQLEKIEKQKEFIAMNKKFLKIGATTLRMVSKIFDEHFKKCDYSLEELLKYSTPKVAALLEHLRKYRPKTDFVIISEELDDMDG…
>XP_041353083.1	G.aegis_miDicer	MVKVGPEFAKKLPKFLRHEDIPTDTFTPRTYQVELLDSALHQNTIVCLGSSSGKAFIALLVIKELAHHVRPTPKDGGKRTLYVSVSEVAAENQFLILQHHTDLTVGKYTIDDNIESWLPDKWQQEMGSHQVLIMTADACQFALENHHLSLSDISLLIIDDCHYAVDNHSYIHIMKYTEQCTNPPQILGLTTSILSSRCHDPHLLRNTITSLETTLHSRAETSMLVTSERYGSRPKEFVYECKSREDSTGLVSKIGTIIENAIYFLHDCKIDYEAETRRDPRRIPENALCECHNILYRLGPWCAARIAEMLVTQLEKIDKNESITLHKRFLRYGASQMRLITSVFEQNFTPDYDVDQLLEYTTPKVSQLIRLLRKYKPELDFMIISNDDMEMSDDSDMSD…
>XP_067682625.1	H.asinina_miDicer	MVKGGPEFNKRLPRFLRHEDIPTDTFTPRTYQVELLDAALHRNTIICLGSNSGKAFIALMAIKEMAHQIRKAYDDGGKRTVYLVVSDLAAEVEWQILQHHTDLTVGKYTSDTNLDDWKQEDWLAELREKQILVMVADVFRTALDNNFLPLSSLNLVIFDDCHLAVGDHHYVHIMDHLSPSSDEEQPQILGLTAAILGSRCNDPSELRNAITSLEAMLHSRAETSMLVISERYGSRPKEVVYQCEPVEPLDITLVLKTILENALFFLYELQFTEEECGKKDPRHIPRNALSECHNILLRLGPWCAARIAEMLITQIEKSEKQESHPIPKRLLRFASTQLRYITKVFDKDFTPDYVVEEFLEYTTPKVVQLVDILRKYKPDLDFMIISNEDSGMSDESDLS…
>XP_071079245.1	H.cracherodii_miDicer	MVKGGPEFNKRLPRFLRHEDIPTDTFTPRTYQVELLDAALHRNTIICLGSNSGKAFIALMVIKEMAHQIRKAYDNGGKRTVYLVVSDLAAEVEWQILQHHTDLTVGKYTSDTELDDWKQEDWLAELTEKQILVMVADVFHTALDNNFLPLSSLNLVIFDDCHLAVGDHHYVHIMEHLSPASGEEQPQILGLTAAILGSRCNDPYELRNAITSLEAMLHSRAETSMLVISERYGSRPKEVVYQCEPTEPLDITIVLKSILENALFFLYELQFTEEECGKKDPRHIPKNALSECHNILLRLGPWCAARIAEMLITQIEKSEKQESNPIPKRLLRFASTQLRYITKVFDKHFTPDYVVEEFLEYTTPKVVQLVDILRKYKPDLDFMIISNEDSGMSDESDLS…
>XP_046576510.1	H.rubra_miDicer	MVKGGPEFNKRLPRFLRHEDIPTDTFTPRTYQVELLDAALHRNTIICLGSNSGKAFIALMAIKEMAHQIRKAYDDGGKRTVYLVVSDLAAEVEWQILQHHTDLTVGKYNSDTNLDDWKQEDWVAELREKQILVMVADVFHTALDSDFLPLSSLNLVIFDDCHLAVGDHHYVHIMEHLSPSSDEEQPQILGLTAAILGSRCNDPYELRNAITSLEAMLHSRAETSMLVISERYGSRPKEVVYQCEQVEPLDITLVLKTILENALFFLYELQFTEEECGKKDPRHIPRNALSECHNILLRLGPWCAARIAEMLITQIEKSEKLESNPIPKRLLRFASTQLRYITKVFDKEFTPDYVVEEFLEYTTPKVVQLVDILRKYKPDLDFMIISNEDSGMSDESDLS…
>XP_048244528.1	H.rufescens_miDicer	MVKGGPEFNKRLPRFLRHEDIPTDTFTPRTYQVELLDAALHRNTIICLGSNSGKAFIALMVIKEMAHQIRKAYDTGGKRTVYLVVSDLAAEVEWQILQHHTDLTVGKYTSDTDLDDWKQEDWLAELTEKQILVMVADVFHTALDNNFLPLSSLNLVIFDDCHLAVGDHHYVHIMEHLSPASGEEQPQILGLTAAILGSRCNDPYELRNAITSLEAMLHSRAETSMLVISERYGSRPKEVVYQCEPTEPLDITIVLKSILENALFFLYELQFTEEECGKKDPRHIPKNALSECHNILLRLGPWCAARIAEMLITQIEKSEKQESNPIPKRLLRFASTQLRYITKVFDKDFTPDYVVEEFLEYTTPKVVQLVDILRKYKPDLDFMIISNEDSGMSDESDLS…
>XP_009046342.1	L.gigantea_miDicer	MKVDLVDSALQKNTIVCLSSSSEKLFIALMVIKELSTVLRKPLSEGGKRTIYVVNSDDTAEFQCQILSRHTNLKIGYYTIDKDTENWAKDKWQEEFTSKHVLVFTAEVILDVLTQNSLPLPQINMLIFDDCHLAVGDHSYVQIMHMIENEKVEPHVIGLTASILGSRIPEPHKLKHTITSLENIFHCTAETSMLVISERFDSRPTESVLQCFTDQSDEVVLKLNDIIDSALFFLYECNISPDTEEEPFKKDPRQLGINVLSEIRNILHQLGTWCTSRIAEILIPQIEKNEKSESCAINKRFIRFTLTQLRLIVKVFEANFNPDYDVEELLMYSTPKVRELVHMLRKYKPDWDFMIISSDDLSDDELSNLSDDNEDADSLNLSDSDYDEKDDHSPKLIHV…
>XP_064603432.1	L.japonica_miDicer	MQEVNLLVSTSVLEEGVDIPKCNLVVRFSQPRDYRSYTQSKSRACARNAQYILLVDESSTAKFNEELEEYKGIERVLLEKCQNRDIVTEEDPSPEQAEGLLPAYWPLKQEGAARVTMTSAISLINRYCAKLPSDAFTHLTPYCALVALGDSSSPQYYATLRLPINSPVKEEVKGEIMTSRKLAQMAVALKTCEILHKEGELDDNLLPVGKEVFRYEDEDNEWEDEVEEGQARPGTTKRKQYYIKKAAQDLQDCCPKPETECVLYELNMKLTGPITDEQNTRGRKLHAPEETSRTFGILLARQIPRVPLFPVYTRSGEVTVSIELVSTDIVVTQEQLDQLLVFHTFVFSNVLRLEKDPMEFSADPMNTSYVVVPLNCLAENPGGLCIDWDFVEHLGKRSS…
>XP_070179458.1	L.saxatilis_miDicer	MVRVGGDSSRKGARHFRYDDIPTDTFTPRTYQVELLESALQGNTIACLGSESSKVFLGLMVIQEKSHQIRTPLEEGGKRSIFLTNSEEDVETVWSTLFHHTFLTIGRAPPEALDQWSAEQWMSTFSSNNVLALSAPVFLGCLDKGYLPLTAVNLLVMNDCHKAVGDHAYVSVMSHVTKCGDAAPHLLCLTAAILGSECSDPQELASRIESLESTFHSKAETSMLVISERFGCRPKESIIECEIDGDVTGMGDQLATILYSAWYFLEDSQVKLDDQASKTDPLHVPKFAISECINILQTLGSWCAASIAENLISQLEKVVKHESNQMLKLFIRYTITQLRLVVRTFEVGFTPDYAIEELLKYTTSKVRELVSIFRKYKPEMDFMIITREGDEGDAMSDLS…
>XP_052696809.1	M.angulata_miDicer	MVRTETGPVKRLPRHLRNEDIPSHTFTPRTYQVELLDAALQRNTIVCLGTSGGNTFISVMLLKEFSTELRKQLQCGGKRSVVCLNSDESIQEISQVIKHHSDLNVMPIYELSEDESKLNSMLNDHQILVTKPSVFNDILLKKFLLPVQINLVILENCHLILQEEHPYQSIINIIHNSVPREAAARILGLTSSFISQKCHDPGELENIIRSLENHLSARAETATLVIAERYGIRPKEYLKFCDNYEDVTGTLTLLDDVLSSALEFLNECNMEDEEDDDRDPKEIPIFVFSECLNILYILGPWCASCIANMFINQIEKVDKHETIPVHKKFLKYCLTQLRIVTTLFELNFTPNYDVEELLQYSTPRVYELINHLRKYKPEYDFMIVSSGGDMDGFMGEEDR…
>XP_052768714.1	M.arenaria_miDicer	MAYTRRIGGRPNPKRLPRHLRNEDIPRNIFTPKTYQVELLETALQQNTVVCMGSMSGRMFIAVMMMKEKARQVRSSLENGGKRSIFLVHDDEVIDQVTPFIKHPCDLAVAACKEADGWTIEQWKLLLDESQVLIIPCSVFLQLLSKKTISLDMINLLIFYDCNRVLTEAHPYQEIMQIYNNFQKENCPRILGLTSNILEGRYQNPKLLDGLITSLEKALNSRAETASLVIPERYGIKPVERVIECPDYEDTTELNDQIYLLLENSIEFLEECNIEISEELDNRDPRLIPKAALIECHNILTQLGPWCAACLADMLVNQIEKIEKQKETVAMHKKFFKLGATTLRMVSKIFENHFKQCPYTLEDLLKYSTPKVAALLECLRKYRPKTDFIIISEDLDMNA…
>XP_052107135.1	M.californianus_miDicer	MVRIGPDTSKRLPRHLRNEDIPTHTFTPPTYQVELLDAALHRNTIVCLGASSGKMFLAVMVLRESSYQLRKPLKEGGKRSVYLTDNETFVDQQVQIIQHHTDLQVSQHLNKDSIETMTTEKWQDLIKSNHILFLSSHVLNYVLQEDILHPSEVNVLIFEDCHVVNKDPVYAQILQKMNDTSLECKPRILGLTSSVTATRCQNPADLESTISTLETKLDAVAETSTLIMSQRYGIWPKEQIITCEKYEDTTGLVDQLENILLDALEFLEDFKIKEDEENENKVSNDPCQISKTVVCECLNILYKLGPWCAASIAQMFLTQLEKMEKQETEILAKKFLRFSSTQLRMLNTVFENNFTPDYNVDALLLYASPKVRELVNHLKNYKPDYDFMIISSEDMDGMM…
>XP_071160069.1	M.edulis_miDicer	MVRIGPDTSKRLPRHLRNEDIPTHTFTPPTYQVELLDAALHRNTIVCLGASSGKMFLAVMVLRESSYQLRKPLKEGGKRSVYLTDNETFVDQQVQIIQHHTDLQVSQHLNKDSIVTMTTEKWQDLITSNHILFLSSHVLNYVLEENILNPSEVNVLIFEDCHVVNKDPVYAQILQKINDTSLECKPRIVGLTSSVTATRCQNPAELESTISTLETKLDAVAETSTLIMSQRYGMWPKEQIINCDKYEDTTGLVDQLENILLDALEFLEDFKIKEDEENEKKVSNDPCQISKTVVCECLNILYKLGPWCAASIAQMFLTQLEKMEKQETEILAKKFLRFSSTQLRMLNTVFENNFTPDYNVDALLLYASPKVRELVNHLKNYKPDYDFMIISSEDMDGMM…
>XP_011439629.3	M.gigas_miDicer	MVRTETGPVKRLPRHLRNEDIPSHTFTPRTYQVELLDAALQRNTIVCLGTSGGNTFISVMLLKEFSTELRKQLQCGGKRSVVCLNSDESIQEISQVIIHHSDLNVMPIYELSEDESKLNSMLNDHQILVTKPSVFNDILLKKFLLPVQINLVILENCHLILQEEHPYQSIINIIHNSVPREAAARILGLTSSFISQKCHDPGELENIIRSLENHLSARAETATLVIAERYGIRPKEYLKFCDNYEDVTGTLTLLDDVLSSALEFLNECNMEDEEDDDRDPKEIPIFVFSECLNILYILGPWCASCIANMFINQIEKVDKHETIPVHKKFLKYCLTQLRIVTTLFELNFTPNYDVEELLQYSTPRVYELINHLRKYKPEYDFMIVSSGGDMDGFMGEEDR…
>XP_053405949.1	M.mercenaria_miDicer	MAYMRRMGSRSTSKRLPRHLRNEDIPRDTFTPRTYQVELLDSALERNTVVCMGSSTGRMFIAVMLMKEMAQDIRKPLKDGGKRTFFIVDSDDCVRHRSLAVQHPIDFTVSAYTEQQGIAKWSKAKWQSEISESEAFILTGSVFLHLLKDGVVTMDMVNLLILDDCHLILKPHPYTEIMDIYKTADEKFRPRILGLTSNILDGKFQNPELLGNLINSLENALLSVAETSSLVIPERYGIRPTERLIECNDYEDTTGLNVELYNILENAIEFLEECNIDINEDLDNRDPRLIPKAALIECHNILTQLGPWCAACLADQLVTQIEKIEKQKEFVAMHKKFLKIGATNLRMVSKVFEEHFKQCEYSLDDLLTYSTPKVAELMDSLRRYKPQTDFVIISEDLDS…
>XP_063429869.1	M.trossulus_miDicer	MVRIGPDTSKRLPRHLRNEDIPTHTFTPPTYQVELLDAALHRNTIVCLGASSGKMFLAVMVLRESSYQLRKPLKEGGKRSVYLTDNETFVDQQVQIIQHHTDLQVSQHLNKDSIETMTTEKWQDLITSNHILFLSSHVLNYVLEENILHPSKVNVVIFEDCHVVNKDPVYAQILQKINDTSLECKPRILGLTSSVTATRCQNPAELESTISTLETKLDAVAETSTLIMSQRYGMWPKEQIINCDKYEDTTGLVDQLENILLDALEFLEDFKIKEDEENEKKVSNDPCQISKTVVCECLNILYKLGPWCAASIAQMFLTQLEKMEKQETEVLAKKFLRFSSTQLRMLNTVFENNFTPDYNVDALLLYASPKVRELVNHLKNYKPDYDFMIISSEDMDGMM…
>XP_021347347.1	M.yessoensis_miDicer	MGRTGSESSRRLPRHLRYEDIPTHTFTPRTYQVELLDAAVQQNTLVCLDATSSRMFLSVMLLKEHGHQLQLPLDQGGKRGVFLVNSENDIAKYALMIEHQTDLTVGQYSTDCQDRDNDWWTLEVHRTQVLVMLPSFFHHVIEENLLKLSQVNVLIFDHCQHVLDPGHPYDLITKKLQLQSDAEESPRILGLTSCFTSKHCQDPIELVTTIKKLEKRFSASAETSTLVYSERYGMQPTELVFECDKYEDTTGMVEELGSMLENTLHFLQECNIKLDGKGGGDPIETPKTVIVECLNILYRLGPWCAVSLAQMFVSQLEKIDKHETVDVKKKFLRLAATQLRLLIHHFDSNFSPEYDVEELLLYTTPKVKKLIDHLRRFKPDCDFKIISTEDTDEMDDDSY…
>XM_014925988.2	O.bimaculoides_miDicer	MVKAAYDPVRKLPRYLRTEDLPVHTFTPQTYQLELLDAALHQNTIVCVNSPPGKTFIAVMLIKEMAIQIRPMVPDIAKRKFTVFLVSSVNVESQAKVVCHHTDLSVGYYTDDTEITVDQADKWIPELLTHQVFVTTASVFLNILQCEFLSLNQINLLLIDECSDICVSESHKEVMKIYEKCEKNLQPRIVVLTAVLLSSKCRDPNELENTINKLESIFHSVAETSTLVFSERHGTSPKENVLECNSDFDEIQQMPEVSMILQESLFFIDECILSEKEKENIKDPLQVPRTALAQCLNILDVLGPWCANHIAEMFIKQLEKIIGHEQSEIGKLLLRYTTTQLRIVTKTFEKLFNIDYCIDEFLPFLTPKVIKLVNILRGYKPEFEFVILRDENADGMEHS…
>XP_055995248.1	O.edulis_miDicer	MVRTESGTAKRLPRHLRNEDIPSHTFTPRTYQVELLDAALQKNTIVCLGSSGGNTFLSVMLLKEFSTELRKQLQNEGKRSVVCLSSDDRIQEMCQVIKHHSDLNVISLPEALEEESDSKTLLNDHQILVTKPSVFSDLLLKNILLPGQISLVILENCHLVLQQDHPYQSIMKIIHSGVPKDHSCRILGLTSSFISQKCQDPEELGSIITSLEDHYHAKAETATLVIAERYGIRPKEYLTYCDNYEDMTGTLTLLDDVLSSALEFLRDCNMEDEEDDNRDPKEIPIFVFTECLHILYTLGPWCASCIANMFINQIEKVDKHEMVSIHKKFLKYCLTHLRIVTTLFEQNFTPNYDVEELLQYSTPRVYQLVNHLRKYKPDYDFMIVSSGGDMEGDEEGQNG…
>XP_029642569.1	O.sinensis_miDicer	MVKAAYDPVRKLPRYLRTEDLPVHTFTPQTYQLELLDAALHQNTIVCVNSPPGKTFIAVMLIKEMAIQIRPMVPDIAKRKFTVFLVSSVNVESQAKVVCHHTDLSVGYYTDDTEITADQADKWIPELLTHQVFVTTASVFLNILQCEFLSLNQVNLLLIDECSDICVSESHKEVMKIYEKCEKNLQPRIVVLTAVLLSSKCRDPNELENTINKLESIFHSVAETSTLVFSERHGTSPKENVLECNSDFDEIQQMPEVSMILQESLFFIDECILSEKEKENIKDPLQVPRTALAQCLNILDVLGPWCANHIAEMFIKQLEKIIGHEQSEIGKLLLRYTTTQLRIVTKTFEKLFNIDYCIDDFLPFLTPKVIKLVNILRGYKPEFEFVILRDENADGMEHS…
>XP_059142133.1	P.acuta_miDicer	MAQSNQTGPRKGSKYHRFDDIPTNTFTPQTYQIQLLDVALKRNTILCLGCSESKLFLALMLAKELSSITRQSLSNGGKRIFYLTDSESDLDMLFQTLPHHTDLEINRCSPHVGEISMENALGMEEQKLNEWRLLVENSNILLCRGSLFLSLLQKNLISLSEVNLLIFDDCHKSVEGKDHPYVEIVKKVVAMPEGGQPHILGVTSSIAGTECSDPVQLNRTISDMESALHAYAETSMLILSERFGCRPSESVIKCVDYGIDADQLALREMLEDILEQNYYFFTECCIAIDEKVDKRDPKETPIQVLSQCLNILNVLGSWCTASVSEYFIMQLEKIVKFEKNTIHKTFLRCVITTLRRLIKVFDMNYHPDYDVDELLEYTTPKVRELVQVLRNYKPEVDFI…
>XP_025104500.1	P.canaliculata_miDicer	MTTVSKMVRLGKDSVKRVARHVRYDDIPTDTFTPRTYQVELLESALQGNTIACLGSGSSKVFLGLMVIKELSYQIRCLPKDGGKRSVYLAVSDQEVDSIWSTLYHHTDIQVGKALSSEAALWEQQDWSNFVNANSVLVMSASLFLRGLEKGNLLLTTVNLLVLDDCHVAVGDHEYVKIMLYVLKCGQMAPQLLCLTSSILGTECSDPSSLGSRISELESLLHSKAETSMLVISERFGCRPKESIIKCEPSVDDTGLTDQLATLLLTSWHFLDECQITLDETTGKRDPLHVPKFAISECLNILHVLGPWCAASIAENLLSQVEKIAKHESNQVHKRFLRYVMTQLRLVVRVFEINFTPEYSVEELLKYTTSKLRALVDVLRKYKPEMDFMIISSEDADGD…
>XP_033733992.1	P.maximus_miDicer	MGRTGSESSRRLPRHLRYEDIPTHTFTPRTYQVELLDAAVQQNTLVCLGATSSCMFLSVMLLKELGHQLQQPLDQGGKRGVFLVNNGKDIAQYALVIGHHTDLTVGQYSTDCQDRDQNWWTVEIQRSQAMVMLPKFFQYLIEENLLKLSQVNVLIFDHCQHVLDIDHPYDHITKRLQSQSKSEDSPRILGLTSCFTSHHCQDPVKLITTIKQLEKRFNASAETSTLVYSERYGMRPTELMFECDRYEDKTGMVEELEVILENALHFLQECKIKLDGNEDPIETPKTVIVECLNILYRLGPWCAVSLAQMFVSQLEKIDKHETVDVKKKFLRMAATQLRLLITHFENNFSPEYDIEELLLYTTPKVKKLVDHLRQFKPDCDFKIISSEDADGLDDDSYMS…
>XP_055957473.1	P.vulgata_miDicer	MSTAHGKMTRIGPDLNKKLPRHLRHDDLPVNRFTPRTYQVDLVDAALKRNTIICLSSSTEKLFIALMVIKELAREIRKPISDGGKRTIYVVNSDETAEAQWQVLSRHTNLQTGYYTIDMETETWSRQRWEEEFASKHALVFTAEVLRDAFSQNCLPIPHINMLIFDDCHLAVGDHTYIKLMQHIEKYSPSKPHILGITASILGSRIPEPSKLKETIRNLETTLTCIAETSMLVISERFDSRPKELVVECLPPEDSNDLVYKLGEIIDSALLFLYECNIAPEEGADPFKKDPRQLGINVLSEIRNILQQLGTWCTSRISEILIPQIEKTEKSESCQINKKFIRFTLTQLRLLVQVFEKNFNPDYDVNELLKYSTAKVVELVHMLQKYKPDLDFMIISSGD…
>XP_060562889.1	R.philippinarum_miDicer	MAYTRRMGSRSTSKRLPRHLRNEDIPRDTFTPRTYQVELLDSALERNTVVCMGSSTGRMFIAVMLMKEMAEDIRKPLTEDGKRTFFIVDTDDNVRYRNVAVQHQVNFTVKAYTEEDGISEWSNETWRSEITRSEAFILTGTEFLRLLKEGIVTMEIINLLVLDNCHLVLKPHPYIDIMEIYKSANESHRPRILGLTSNILDGKFQNPELLSNLIDSLEKSLLSVAETSSLVIPERYGIKPTERIIECNDYEDTTGLNVELYNILENAIEFLEECNIVINEDLDNRDPCLIAKAALIECHNILSQLGPWCAACLADLLVTQIEKIEKQKEFVPMHKKFLKIGATNLRMVSKVFEEHFKQCEYSLDDLLTYTTPKVAELMDSLRKYKPQTDFVIISEDLDS…
>XP_062617556.1	S.cuccullata_miDicer	MVKTETGTTKRLPRHLRHEDIPSHTFTPRTYQVELLDAALQRNTIVCLGSSAGNTFISVMLLKEFSSELRKELQNEGKRSVVCLSSNDAIQEMSQVIKHHSDLGVVPLPEMLEDKSKLRKLLNDHQILVTKPSVFKDLLLQNILLPAQLSLVILENCHLILQEDHPYQSIMKKINDSVPKSSSPRILGLTSSFISQKCQDPGELESIIKSLEDGLCARAETATLVIAERYGIRPKENLTYCDNYEDETGTLTMLDDVLTNALDFLKECNMEDEEDDDRDPKDIPIFVFTECLNILYTLGPWCASCIASMFINQIEKVDKHETVPIHKKFLRYCLTQLRIVNTLFEQNFTPNYDVEELLQYSTPRVYELINHLRKYKPEYDFMIVSSGGDMDGFMGGGEE…
>XP_061173620.1	S.echinata_miDicer	MLATDSVILSVVRSLIPCKYVLYISSHTNTRLLGSSKMEMVKTETGTSKRLPRHLRHEDIPSHTFTPRTYQVELLDAALQRNTIVCLGSSAGNTFISVMLLKEFSGELRKELQNEGKRSVVCLNSDDAMQEMSQVIKHHSDLGVVPLPEMFEDESKLRKLLNEHQILVTKPAVFNDLLLKSILLPAQLSLVILENCHLILQQDHPYQNIMKKINDFVPRLSSPRILGLTSSFISQKCQDPGELESIIKSLEDDLCARAETATLVIAERYGIRPKENLTYCDNYEDETGTLLMLDDVLTNALDFLKECNMEDEEDDDRDPKDIPIFVFTECLNILYTLGPWCASCIASMFINQIEKVDKHETVPIHKKFLRYCLTQLRIVNTLFEQNFTPNYDVEELLQY…
>XP_060069957.1	Y.balloti_miDicer	MGRTGSESSRRLPRHLRYEDIPTHTFTPRTYQVELLDAAVQQNTLVCLGATSSCMFLSVMLLKELGHQLQQPLDQGGKRGVFLVNNAEDIAQYALVIGHHTDLTVGQYSTDCQDRDHDWWIQEIHKSQAVVMLPAFFQHLIEENLLKLSQVNVLIFDHCQHVLDPDHPYDCITKRLQAQCSTEESPRILGLTSCFTSKHCQDPVELITTIKQLEKRFNASAETSTLVYSERYGMRPTELVFECDKYEDKTGMVEELEIILENTLQFLQECNIKLEGNEDPIETPKTVIVECLNILYRLGPWCAVSLAQMFVSQLEKIDKHETIDVKKKFLRMAATQLRLFINHFENNFSPEYDIEELLLYTTPKVKKLVDHLRRFKPECDFKIISSEDADGLDEDSYMS…
Khanal, 2017	C.teleta_miDicer	MKNLRQDQIHSNMFTPRTYQVALLENALKHNTIVCLASRKTFIAVMLIKELAHQVRQPLQLGGKRTLFLVYSDDDVEAQVKVLGLHTDLSVGECCADSTVAQWQEEFVKHQVLVISAQVFVEILLQGAAQISQTNLLIFDDCQHAIEDPAYEKIMQFYTDQTNGQRPRILGLTTSILSEQISCPIALEKTLATLEKVLHSTVETSSDIINIDLYGNKPQESVIECVAYDDPTGLVAEFSTILDSCMAFLDDCNIAFEEKDPRAIPKTVVTECQIILRELGPWCAGKVAHIFLKQLSKLLEHETEKMCRMFMQYIFTQLTIIHSTVENVYDNQILCLEEFLQLMSPRIIQLIKILHNYKPDDNFVIMGNDNFMDAIYDSEGSTDISDEENSEPKPQQVHS…
>NP_524453.1	D.melanogaster_miDicer	MAFHWCDNNLHTTVFTPRDFQVELLATAYERNTIICLGHRSSKEFIALKLLQELSRRARRHGRVSVYLSCEVGTSTEPCSIYTMLTHLTDLRVWQEQPDMQIPFDHCWTDYHVSILRPEGFLYLLETRELLLSSVELIVLEDCHDSAVYQRIRPLFENHIMPAPPADRPRILGLAGPLHSAGCELQQLSAMLATLEQSVLCQIETASDIVTVLRYCSRPHEYIVQCAPFEMDELSLVLADVLNTHKSFLLDHRYDPYEIYGTDQFMDELKDIPDPKVDPLNVINSLLVVLHEMGPWCTQRAAHHFYQCNEKLKVKTPHERHYLLYCLVSTALIQLYSLCEHAFHRHLGSGSDSRQTIERYSSPKVRRLLQTLRCFKPEEVHTQADGLRRMRHQVDQADF…
>NP_523778.2	D.melanogaster_siDicer	MEDVEIKPRGYQLRLVDHLTKSNGIVYLPTGSGKTFVAILVLKRFSQDFDKPIESGGKRALFMCNTVELARQQAMAVRRCTNFKVGFYVGEQGVDDWTRGMWSDEIKKNQVLVGTAQVFLDMVTQTYVALSSLSVVIIDECHHGTGHHPFREFMRLFTIANQTKLPRVVGLTGVLIKGNEITNVATKLKELEITYRGNIITVSDTKEMENVMLYATKPTEVMVSFPHQEQVLTVTRLISAEIEKFYVSLDLMNIGVQPIRRSKSLQCLRDPSKKSFVKQLFNDFLYQMKEYGIYAASIAIISLIVEFDIKRRQAETLSVKLMHRTALTLCEKIRHLLVQKLQDMTYDDDDDNVNTEEVIMNFSTPKVQRFLMSLKVSFADKDPKDICCLVFVERRYTCK…
>NP_803187.1	H.sapiens_miDicer	MKSPALQPLSMAGLQLMTPASSPMGPFFGLPWQQEAIHDNIYTPRKYQVELLEAALDHNTIVCLNTGSGKTFIAVLLTKELSYQIRGDFSRNGKRTVFLVNSANQVAQQVSAVRTHSDLKVGEYSNLEVNASWTKERWNQEFTKHQVLIMTCYVALNVLKNGYLSLSDINLLVFDECHLAILDHPYREIMKLCENCPSCPRILGLTASILNGKCDPEELEEKIQKLEKILKSNAETATDLVVLDRYTSQPCEIVVDCGPFTDRSGLYERLLMELEEALNFINDCNISVHSKERDSTLISKQILSDCRAVLVVLGPWCADKVAGMMVRELQKYIKHEQEELHRKFLLFTDTFLRKIHALCEEHFSPASLDLKFVTPKVIKLLEILRKYKPYERQQFESVE…
>XM_041612220.1	L.variegatus_miDicer	MEEPSPLSLGLEVIDAETPGSCFVTSQKEFTPILSFTPRQYQLELLETALEQNTVVYLQSGTEKTFLAVMLIKELSWSVRMPVKDGGKRSIFLVNSESYLSKCGNVIRTHTDLDVKEYRNREEMSSWDKTKWQDEIEHCHVAVMDSDIFLKLLQMSFVDLSMFNLLILDEFHHTLNYLHPYHHVMLTLRTCLREDCPRILGLSESVLKTDFKPVALEKQIELIEENLKCKAKIATNLTSISKYGTKPKEAVILCRKYGDCVELVSKLSQLLTDSLEQLNQFEYSFKAKDFDGELVDCNRDPVLPAKQALTECLSALMTIGPLGVKILIPMLVRELLKLERHEFLDVHLLFLQHAVTQLRMVERICDNALREGGNFYNLKFLTPRVRRLLEILAEFKPKE…
>XP_037869731.1	B.mori_miDicer	MVEPSIYKFTTAEGGARLAAIASERNTLAVEYSNFIATRLVYEEAYKIRGSLYDNKQRSVHVTREDRIKCTAYDLRIMTDLSLCEAEKYDDVYDWYAELDKKEVLVCTSVVLKRILEEGIISMANINVLIIDSCHLIVTDENLKYIMQVYKDSEESKRPRILSLTYPLFGSHKKSEDIHNDKQADNSEDSNKRDSCNLKDMLIEEDKHDNERSEKDMRHSQTDSPNEITCDSDIGSLKDTKTDLEQDIVAEDKSLESENIDDFDMYEKLEWKIEQLENELCCKMDLAEDIDTGKRTAAASTKPNELIVEYCPRRPDSELSEDYLELESYMKRTVEDVAEFVNDHRHDPTEIYGDELYEEFKNIPDPTNEPKMMFKQFLHVLEELGPYAADKAAFSILTK…
>NP_001180543.1	B.mori_siDicer	MTTTEGIQYHEQKARPYQAILEEIASSKNTIIHLPTGSGKTFIAQRLIKKFRNQLKKPWGEGGKRSFFLVNTVPLVNQQKNVIEMMCPVDGVGAYSSEDGVDYWKKADWDSELARNQVIVMTSQILSDMLTHAYIRIEDINLIIFDECHHAVEDHPMRVIMKHFLNCKAHEQPRVLGLTATLLNGNVSISKIEETLKQLENTFHATIATVDDLGEVMTYSTNPQEFIQYFRKPQMSEAAKEAISLLNTLQNLVMSVKLPVSLPSKDFKKTPCQRDISNDPNKIVKAVKNLIVGMITNLEEMGLYGGSLGILAYIVLLERLKRKASTKEENLLYSTVITHSTEARMILLDAMENETGYDKIIKHSSEKILQLIDLLKEYNPLILEKPGELLKVNHSRKPL…
>XP_064215564.1	T.castaneum_miDicer	MACYLNENVYTHTFTPREYQVELLDSAKKRNTIVCSSASSAKAFITIKLLQEFSHKMRVPHGKQALFVLDGPNVPIMTSHVKLLTDLTVTSIDKEENPPSLKASNVIVTTAEVCVLLCKKNFVHLDSYALIVIDCLYGGQQSLVREIMARYQAIQAPRPRILGLTAGLLGSEMQPDRLEAELQRLEKLLSSSVDTSSEILTLIRLSCRPRERIVECFKPIPSPLQDKIKATITSCQDFLKDHRYDPSEIYDDDLLEEFKQVPDPKEQPLSFFDDFLEILDDLGPWSADRAAYGMLIKIEKLKVKVPYERHYLLLCVASSVLVSIRALCELEFQDYTDKEKVFRFSTPKVLRFLQVLKQFKPTGDKPETCDKLPDLKDPKKGKGKNYKGPRRPYISRAQS…
>NP_001107840.1	T.castaneum_siDicer	MDEEDELKPRNYQVNLMEIAIRENTIIYLPTGSGKTFIAIMVLKQLCAPILRPYSDGGKISVILVNSVALVDQHGKYVRDHATFSVGTYTGEMNVDFWSEAEWEQQFNKYQVVIMTSQIMVNLINNRFIDLGKVNLMIFDECHHGVEDQPMRQIMKHFHSCTDKPRVLGLTATLLNGNCKLSKVMDEIRSLEVTFHSKVATVEGLDVVVGYSTNPQELFKVCQPGALSLDAKQVLNNLRQLINDLEHINIKDEQNSVNLLQSETLKPLEPSDVLKSLRNLISDLMIHIEMLGAFGGHIACVAHMIQIERIKKHCQNHQLFIVLNYVMTIMGTTKLLLEETMAGYEPLEKIRKFSSDKVLKVFEILDEYKTKSDEELCCLVFTKRRFTAKVLHHIIDKAS…
