## Supplemental-Files for "Implications of Endogenous Small Regulatory RNAs on Gene Silencing in Mollusks": SupFile12_hruf_smallRNA_loci.txt

JALGQA010000001.1	6883943	6884011	Cluster1
JALGQA010000001.1	6885441	6885509	Cluster2
JALGQA010000001.1	6886114	6887249	Cluster2
JALGQA010000001.1	13045348	13045410	Cluster2
JALGQA010000001.1	15438358	15439003	Cluster3
JALGQA010000001.1	34206750	34206811	Cluster4
JALGQA010000001.1	44349639	44349771	Cluster5
JALGQA010000001.1	59124344	59125085	Cluster1
JALGQA010000001.1	59125706	59125967	Cluster1
JALGQA010000001.1	59129366	59129627	Cluster1
JALGQA010000001.1	59130523	59130784	Cluster1
JALGQA010000001.1	59132701	59132962	Cluster1
JALGQA010000001.1	69322208	69322938	Cluster6
JALGQA010000001.1	71095999	71096304	Cluster1
JALGQA010000001.1	74267384	74267590	Cluster4
JALGQA010000001.1	77833617	77833727	Cluster7
JALGQA010000001.1	77853772	77853881	Cluster7
JALGQA010000001.1	83682367	83682514	Cluster5
JALGQA010000001.1	83684096	83684243	Cluster5
JALGQA010000001.1	83687356	83687497	Cluster4
JALGQA010000001.1	86779107	86779170	Cluster8
JALGQA010000001.1	87558728	87559197	Cluster4
JALGQA010000001.1	92732369	92732793	Cluster4
JALGQA010000010.1	1437154	1437227	Cluster6
JALGQA010000010.1	4600109	4600918	Cluster7
JALGQA010000010.1	9546807	9546864	Cluster6
JALGQA010000010.1	10098044	10098900	Cluster1
JALGQA010000010.1	10099851	10100707	Cluster1
JALGQA010000010.1	10101990	10102550	Cluster1
JALGQA010000010.1	10103453	10104309	Cluster1
JALGQA010000010.1	10105574	10106623	Cluster4
JALGQA010000010.1	10107136	10107992	Cluster1
JALGQA010000010.1	10109275	10109835	Cluster1
JALGQA010000010.1	10110821	10112166	Cluster4
JALGQA010000010.1	10112679	10114024	Cluster4
JALGQA010000010.1	10114537	10115882	Cluster4
JALGQA010000010.1	10116395	10117740	Cluster4
JALGQA010000010.1	10118253	10119598	Cluster4
JALGQA010000010.1	10120111	10121456	Cluster4
JALGQA010000010.1	10121969	10123314	Cluster4
JALGQA010000010.1	10123827	10124683	Cluster1
JALGQA010000010.1	10125586	10126442	Cluster1
JALGQA010000010.1	10127429	10127747	Cluster1
JALGQA010000010.1	10129571	10130131	Cluster1
JALGQA010000010.1	10131133	10131989	Cluster1
JALGQA010000010.1	10132991	10133847	Cluster1
JALGQA010000010.1	10134849	10135705	Cluster1
JALGQA010000010.1	10136635	10137490	Cluster1
JALGQA010000010.1	10145813	10146692	Cluster1
JALGQA010000010.1	10150230	10151109	Cluster1
JALGQA010000010.1	10154693	10155572	Cluster1
JALGQA010000010.1	10159156	10160035	Cluster1
JALGQA010000010.1	15604617	15605158	Cluster4
JALGQA010000010.1	22506203	22506427	Cluster7
JALGQA010000010.1	22506983	22507597	Cluster7
JALGQA010000010.1	22528547	22528771	Cluster7
JALGQA010000010.1	22529717	22530526	Cluster7
JALGQA010000010.1	22553862	22555451	Cluster7
JALGQA010000010.1	22608620	22609426	Cluster7
JALGQA010000010.1	22609982	22610203	Cluster7
JALGQA010000010.1	23531372	23533549	Cluster6
JALGQA010000010.1	23561941	23563908	Cluster7
JALGQA010000010.1	23621895	23623674	Cluster9
JALGQA010000010.1	23624427	23624649	Cluster9
JALGQA010000010.1	23669329	23669748	Cluster7
JALGQA010000010.1	23688124	23689518	Cluster7
JALGQA010000010.1	23714293	23715094	Cluster7
JALGQA010000010.1	23715652	23716069	Cluster9
JALGQA010000010.1	23718382	23718604	Cluster9
JALGQA010000010.1	23750386	23751384	Cluster7
JALGQA010000010.1	23751942	23752554	Cluster9
JALGQA010000010.1	23793907	23794136	Cluster7
JALGQA010000010.1	23826033	23828016	Cluster7
JALGQA010000010.1	23828763	23829577	Cluster7
JALGQA010000010.1	23882726	23885083	Cluster7
JALGQA010000010.1	35299792	35299837	Cluster4
JALGQA010000010.1	42809511	42810161	Cluster4
JALGQA010000010.1	43846223	43846665	Cluster4
JALGQA010000010.1	43847312	43848355	Cluster4
JALGQA010000010.1	43849353	43849742	Cluster4
JALGQA010000010.1	43885072	43885131	Cluster6
JALGQA010000010.1	43890551	43890715	Cluster1
JALGQA010000010.1	43898336	43898500	Cluster1
JALGQA010000010.1	43900300	43900464	Cluster1
JALGQA010000104.1	411454	411767	Cluster4
JALGQA010000104.1	414026	414251	Cluster4
JALGQA010000104.1	414784	416304	Cluster4
JALGQA010000104.1	539198	539739	Cluster3
JALGQA010000105.1	381365	381442	Cluster7
JALGQA010000107.1	144182	144713	Cluster9
JALGQA010000108.1	817563	818027	Cluster10
JALGQA010000108.1	819247	819880	Cluster10
JALGQA010000108.1	825194	825648	Cluster9
JALGQA010000108.1	907469	907526	Cluster10
JALGQA010000011.1	1140060	1140120	Cluster9
JALGQA010000011.1	11876709	11877368	Cluster5
JALGQA010000011.1	13541053	13541205	Cluster3
JALGQA010000011.1	13543266	13543567	Cluster3
JALGQA010000011.1	13545628	13545929	Cluster3
JALGQA010000011.1	13548437	13548738	Cluster8
JALGQA010000011.1	13550799	13551100	Cluster3
JALGQA010000011.1	13553608	13553909	Cluster8
JALGQA010000011.1	13556417	13556718	Cluster8
JALGQA010000011.1	13559226	13559527	Cluster3
JALGQA010000011.1	13561591	13561892	Cluster3
JALGQA010000011.1	13563956	13564257	Cluster3
JALGQA010000011.1	13566321	13566622	Cluster3
JALGQA010000011.1	13568686	13568987	Cluster3
JALGQA010000011.1	13571048	13571331	Cluster3
JALGQA010000011.1	13573403	13573696	Cluster3
JALGQA010000011.1	13575760	13576061	Cluster3
JALGQA010000011.1	13578128	13578429	Cluster3
JALGQA010000011.1	13580493	13580794	Cluster3
JALGQA010000011.1	13582854	13583155	Cluster3
JALGQA010000011.1	13585219	13585520	Cluster8
JALGQA010000011.1	13587580	13587881	Cluster8
JALGQA010000011.1	13589942	13590243	Cluster3
JALGQA010000011.1	13592307	13592619	Cluster3
JALGQA010000011.1	13593397	13593698	Cluster3
JALGQA010000011.1	13594476	13594777	Cluster3
JALGQA010000011.1	13596841	13597153	Cluster3
JALGQA010000011.1	13597931	13598232	Cluster3
JALGQA010000011.1	13599010	13599311	Cluster3
JALGQA010000011.1	13600089	13600390	Cluster3
JALGQA010000011.1	13601168	13601469	Cluster3
JALGQA010000011.1	13602247	13602548	Cluster3
JALGQA010000011.1	13603326	13603627	Cluster3
JALGQA010000011.1	13604405	13604706	Cluster3
JALGQA010000011.1	13605484	13605793	Cluster3
JALGQA010000011.1	13606571	13606872	Cluster8
JALGQA010000011.1	13607650	13607951	Cluster3
JALGQA010000011.1	13608729	13609030	Cluster3
JALGQA010000011.1	13609808	13610109	Cluster3
JALGQA010000011.1	13610887	13611188	Cluster3
JALGQA010000011.1	13611966	13612267	Cluster3
JALGQA010000011.1	13613045	13613346	Cluster3
JALGQA010000011.1	13614124	13614425	Cluster3
JALGQA010000011.1	13615203	13615504	Cluster3
JALGQA010000011.1	13616282	13616583	Cluster3
JALGQA010000011.1	13617361	13617662	Cluster3
JALGQA010000011.1	13618440	13618741	Cluster3
JALGQA010000011.1	13619519	13619820	Cluster3
JALGQA010000011.1	13620598	13620899	Cluster3
JALGQA010000011.1	13621677	13621978	Cluster3
JALGQA010000011.1	13622756	13623057	Cluster3
JALGQA010000011.1	13623835	13624136	Cluster3
JALGQA010000011.1	13624914	13625215	Cluster3
JALGQA010000011.1	13625993	13626294	Cluster3
JALGQA010000011.1	13627072	13627373	Cluster3
JALGQA010000011.1	13628151	13628452	Cluster3
JALGQA010000011.1	13629230	13629531	Cluster3
JALGQA010000011.1	13630309	13630618	Cluster3
JALGQA010000011.1	13631396	13631708	Cluster8
JALGQA010000011.1	13632486	13632787	Cluster3
JALGQA010000011.1	13633565	13633866	Cluster3
JALGQA010000011.1	13634644	13634945	Cluster3
JALGQA010000011.1	13635723	13636024	Cluster3
JALGQA010000011.1	13636802	13637103	Cluster3
JALGQA010000011.1	13637881	13638182	Cluster3
JALGQA010000011.1	13638960	13639261	Cluster3
JALGQA010000011.1	13640039	13640340	Cluster3
JALGQA010000011.1	13641118	13641419	Cluster3
JALGQA010000011.1	13642197	13642498	Cluster3
JALGQA010000011.1	13643276	13643577	Cluster3
JALGQA010000011.1	13644355	13644656	Cluster3
JALGQA010000011.1	13645436	13645737	Cluster3
JALGQA010000011.1	13646515	13646816	Cluster3
JALGQA010000011.1	13647594	13647895	Cluster3
JALGQA010000011.1	13648675	13648976	Cluster3
JALGQA010000011.1	13649754	13650055	Cluster3
JALGQA010000011.1	13650833	13651134	Cluster3
JALGQA010000011.1	13651912	13652213	Cluster3
JALGQA010000011.1	13652991	13653292	Cluster3
JALGQA010000011.1	13654070	13654371	Cluster3
JALGQA010000011.1	13655149	13655450	Cluster3
JALGQA010000011.1	13656228	13656529	Cluster3
JALGQA010000011.1	13657307	13657608	Cluster3
JALGQA010000011.1	13658386	13658687	Cluster3
JALGQA010000011.1	13659465	13659766	Cluster3
JALGQA010000011.1	13660544	13660845	Cluster3
JALGQA010000011.1	13661623	13661924	Cluster3
JALGQA010000011.1	13662702	13663003	Cluster3
JALGQA010000011.1	13663781	13664082	Cluster3
JALGQA010000011.1	13664860	13665161	Cluster3
JALGQA010000011.1	13665939	13666240	Cluster3
JALGQA010000011.1	13667018	13667319	Cluster3
JALGQA010000011.1	13668097	13668398	Cluster3
JALGQA010000011.1	13669176	13669477	Cluster3
JALGQA010000011.1	13670255	13670556	Cluster3
JALGQA010000011.1	13671334	13671635	Cluster3
JALGQA010000011.1	18197137	18197475	Cluster5
JALGQA010000011.1	21773813	21773879	Cluster2
JALGQA010000011.1	23087564	23088087	Cluster5
JALGQA010000011.1	25524893	25524945	Cluster7
JALGQA010000011.1	41669607	41670616	Cluster4
JALGQA010000011.1	41749361	41752426	Cluster4
JALGQA010000113.1	225309	225824	Cluster9
JALGQA010000113.1	486755	486808	Cluster4
JALGQA010000113.1	686974	687221	Cluster7
JALGQA010000115.1	413562	413611	Cluster4
JALGQA010000012.1	1902163	1902227	Cluster3
JALGQA010000012.1	1914941	1915000	Cluster3
JALGQA010000012.1	2494930	2494996	Cluster1
JALGQA010000012.1	23260292	23260613	Cluster1
JALGQA010000012.1	35961801	35963457	Cluster9
JALGQA010000012.1	38600820	38600940	Cluster3
JALGQA010000012.1	38623253	38623393	Cluster7
JALGQA010000012.1	38624382	38624522	Cluster7
JALGQA010000012.1	38625509	38625649	Cluster7
JALGQA010000012.1	38626635	38626775	Cluster7
JALGQA010000012.1	38627762	38627902	Cluster7
JALGQA010000012.1	38628889	38629029	Cluster7
JALGQA010000012.1	38630016	38630156	Cluster7
JALGQA010000012.1	38631143	38631283	Cluster7
JALGQA010000012.1	38632270	38632410	Cluster7
JALGQA010000012.1	38633397	38633537	Cluster7
JALGQA010000012.1	38634524	38634664	Cluster7
JALGQA010000012.1	38635651	38635791	Cluster7
JALGQA010000012.1	38636778	38636918	Cluster7
JALGQA010000012.1	38637905	38638045	Cluster7
JALGQA010000012.1	38639032	38639172	Cluster7
JALGQA010000012.1	38640159	38640299	Cluster7
JALGQA010000012.1	38641287	38641427	Cluster7
JALGQA010000012.1	38642414	38642554	Cluster7
JALGQA010000012.1	38643541	38643681	Cluster7
JALGQA010000012.1	42824038	42824119	Cluster6
JALGQA010000129.1	627874	628934	Cluster4
JALGQA010000013.1	5722210	5722269	Cluster2
JALGQA010000013.1	8854380	8854903	Cluster7
JALGQA010000013.1	11406603	11406668	Cluster8
JALGQA010000013.1	11633180	11633287	Cluster9
JALGQA010000013.1	11643938	11644029	Cluster7
JALGQA010000013.1	12210045	12210087	Cluster5
JALGQA010000013.1	15871019	15871207	Cluster4
JALGQA010000013.1	30058487	30058665	Cluster4
JALGQA010000013.1	38508332	38508458	Cluster9
JALGQA010000013.1	38736568	38736853	Cluster10
JALGQA010000013.1	39303444	39303570	Cluster9
JALGQA010000013.1	40375063	40375381	Cluster9
JALGQA010000130.1	40284	41118	Cluster9
JALGQA010000130.1	78643	78769	Cluster9
JALGQA010000130.1	100278	100908	Cluster9
JALGQA010000130.1	178394	180113	Cluster9
JALGQA010000137.1	256360	256624	Cluster7
JALGQA010000137.1	273642	273972	Cluster7
JALGQA010000014.1	102938	103079	Cluster7
JALGQA010000014.1	741064	741205	Cluster9
JALGQA010000014.1	890731	890920	Cluster7
JALGQA010000014.1	1071235	1071424	Cluster7
JALGQA010000014.1	1180793	1180851	Cluster9
JALGQA010000014.1	2285191	2285422	Cluster7
JALGQA010000014.1	2346295	2346436	Cluster9
JALGQA010000014.1	2557261	2557450	Cluster9
JALGQA010000014.1	4332718	4332781	Cluster2
JALGQA010000014.1	4501135	4501198	Cluster2
JALGQA010000014.1	4942249	4942693	Cluster7
JALGQA010000014.1	4950044	4950126	Cluster7
JALGQA010000014.1	5090344	5090441	Cluster9
JALGQA010000014.1	5091358	5091399	Cluster9
JALGQA010000014.1	5113278	5114004	Cluster7
JALGQA010000014.1	5518106	5518983	Cluster9
JALGQA010000014.1	5654726	5654810	Cluster5
JALGQA010000014.1	5839348	5839764	Cluster7
JALGQA010000014.1	5850325	5851526	Cluster7
JALGQA010000014.1	5895582	5895726	Cluster2
JALGQA010000014.1	5912797	5912863	Cluster2
JALGQA010000014.1	5919489	5919550	Cluster2
JALGQA010000014.1	6230140	6230878	Cluster7
JALGQA010000014.1	15196404	15196468	Cluster7
JALGQA010000014.1	15199130	15199409	Cluster9
JALGQA010000014.1	17669852	17671902	Cluster4
JALGQA010000014.1	17672551	17672992	Cluster4
JALGQA010000014.1	17712366	17712423	Cluster6
JALGQA010000014.1	18030612	18030886	Cluster2
JALGQA010000014.1	18032502	18032564	Cluster2
JALGQA010000014.1	28594748	28595336	Cluster7
JALGQA010000014.1	31147858	31148160	Cluster1
JALGQA010000014.1	33556292	33556436	Cluster7
JALGQA010000014.1	33822196	33822641	Cluster7
JALGQA010000014.1	34051282	34051948	Cluster7
JALGQA010000014.1	34097013	34097276	Cluster9
JALGQA010000014.1	34673294	34673525	Cluster7
JALGQA010000014.1	36639707	36639806	Cluster7
JALGQA010000149.1	3960	4475	Cluster7
JALGQA010000015.1	6470637	6471004	Cluster8
JALGQA010000015.1	7211732	7211798	Cluster1
JALGQA010000015.1	7213316	7213382	Cluster1
JALGQA010000015.1	7214657	7214723	Cluster1
JALGQA010000015.1	7215995	7216061	Cluster1
JALGQA010000015.1	7217870	7217936	Cluster1
JALGQA010000015.1	7219749	7219815	Cluster1
JALGQA010000015.1	7221624	7221690	Cluster1
JALGQA010000015.1	7222965	7223031	Cluster1
JALGQA010000015.1	7225384	7225450	Cluster1
JALGQA010000015.1	7227865	7227931	Cluster1
JALGQA010000015.1	7232979	7233564	Cluster1
JALGQA010000015.1	7235822	7235888	Cluster1
JALGQA010000015.1	7237010	7237076	Cluster1
JALGQA010000015.1	7238789	7238855	Cluster1
JALGQA010000015.1	7239591	7239657	Cluster1
JALGQA010000015.1	7241200	7241774	Cluster1
JALGQA010000015.1	7242689	7242755	Cluster1
JALGQA010000015.1	7243487	7243553	Cluster1
JALGQA010000015.1	7244468	7244534	Cluster1
JALGQA010000015.1	7246078	7246144	Cluster1
JALGQA010000015.1	7247059	7247125	Cluster1
JALGQA010000015.1	7248845	7248911	Cluster1
JALGQA010000015.1	7249649	7249715	Cluster1
JALGQA010000015.1	7251433	7251499	Cluster1
JALGQA010000015.1	7252238	7252304	Cluster1
JALGQA010000015.1	7253042	7253108	Cluster1
JALGQA010000015.1	7253847	7253913	Cluster1
JALGQA010000015.1	7254651	7254717	Cluster1
JALGQA010000015.1	7255456	7255522	Cluster1
JALGQA010000015.1	7256261	7256327	Cluster1
JALGQA010000015.1	7257010	7257076	Cluster1
JALGQA010000015.1	7257814	7257880	Cluster1
JALGQA010000015.1	7258619	7258685	Cluster1
JALGQA010000015.1	7260109	7260175	Cluster1
JALGQA010000015.1	7261735	7262321	Cluster1
JALGQA010000015.1	7271446	7274927	Cluster1
JALGQA010000015.1	7275901	7275967	Cluster1
JALGQA010000015.1	7282021	7290927	Cluster1
JALGQA010000015.1	10468701	10468765	Cluster5
JALGQA010000015.1	10808103	10808217	Cluster8
JALGQA010000015.1	11797460	11797870	Cluster7
JALGQA010000015.1	13313861	13313925	Cluster8
JALGQA010000015.1	32704960	32705049	Cluster10
JALGQA010000015.1	32706047	32706136	Cluster10
JALGQA010000015.1	32707798	32707886	Cluster10
JALGQA010000015.1	32709323	32709412	Cluster10
JALGQA010000015.1	34598394	34598510	Cluster4
JALGQA010000150.1	358317	358832	Cluster7
JALGQA010000153.1	280618	280681	Cluster7
JALGQA010000016.1	20364458	20364523	Cluster2
JALGQA010000016.1	20461574	20461639	Cluster9
JALGQA010000016.1	22638357	22638402	Cluster5
JALGQA010000016.1	33141652	33141742	Cluster9
JALGQA010000016.1	33144342	33144406	Cluster7
JALGQA010000167.1	41363	41440	Cluster8
JALGQA010000017.1	16069091	16069335	Cluster4
JALGQA010000017.1	23778568	23778882	Cluster4
JALGQA010000172.1	135893	135970	Cluster8
JALGQA010000176.1	143932	144447	Cluster7
JALGQA010000018.1	9128505	9128591	Cluster9
JALGQA010000018.1	9135302	9135872	Cluster4
JALGQA010000018.1	12514396	12517058	Cluster9
JALGQA010000018.1	13509308	13509718	Cluster4
JALGQA010000018.1	15345783	15346090	Cluster6
JALGQA010000018.1	15699150	15699267	Cluster1
JALGQA010000018.1	20623898	20624397	Cluster2
JALGQA010000018.1	20644302	20644362	Cluster2
JALGQA010000018.1	22282918	22282959	Cluster1
JALGQA010000018.1	24515349	24515440	Cluster4
JALGQA010000018.1	24519238	24519881	Cluster4
JALGQA010000018.1	24520396	24520977	Cluster4
JALGQA010000018.1	24522609	24523203	Cluster4
JALGQA010000018.1	24524094	24524184	Cluster4
JALGQA010000018.1	24526020	24526108	Cluster10
JALGQA010000018.1	24527865	24527954	Cluster4
JALGQA010000018.1	24529995	24530084	Cluster4
JALGQA010000018.1	24531032	24531113	Cluster4
JALGQA010000018.1	24536348	24536606	Cluster4
JALGQA010000018.1	24538199	24538251	Cluster3
JALGQA010000018.1	24540067	24540502	Cluster4
JALGQA010000018.1	24541072	24541326	Cluster4
JALGQA010000018.1	24542333	24542626	Cluster4
JALGQA010000018.1	30243780	30244629	Cluster9
JALGQA010000018.1	30283188	30283437	Cluster9
JALGQA010000018.1	30283956	30284631	Cluster9
JALGQA010000018.1	30319419	30319665	Cluster9
JALGQA010000018.1	30320184	30320859	Cluster9
JALGQA010000018.1	30360560	30360806	Cluster9
JALGQA010000018.1	30361325	30362000	Cluster9
JALGQA010000018.1	30389015	30389252	Cluster9
JALGQA010000018.1	30452739	30454620	Cluster9
JALGQA010000018.1	30491618	30493367	Cluster9
JALGQA010000018.1	30518546	30518672	Cluster9
JALGQA010000018.1	30573168	30575431	Cluster9
JALGQA010000018.1	30621735	30621861	Cluster9
JALGQA010000018.1	30668198	30669833	Cluster9
JALGQA010000018.1	30706046	30706578	Cluster9
JALGQA010000018.1	30939047	30940454	Cluster7
JALGQA010000018.1	30957678	30957898	Cluster7
JALGQA010000018.1	31399575	31400943	Cluster9
JALGQA010000018.1	31916998	31917703	Cluster9
JALGQA010000018.1	32109599	32109842	Cluster9
JALGQA010000182.1	91165	91354	Cluster7
JALGQA010000188.1	103873	104777	Cluster1
JALGQA010000019.1	1890285	1890342	Cluster1
JALGQA010000019.1	1891697	1892249	Cluster1
JALGQA010000019.1	14044608	14045149	Cluster9
JALGQA010000019.1	16879518	16879977	Cluster4
JALGQA010000019.1	17032906	17033152	Cluster8
JALGQA010000019.1	17033739	17034334	Cluster8
JALGQA010000019.1	23129266	23129693	Cluster3
JALGQA010000019.1	23131140	23132113	Cluster3
JALGQA010000192.1	64726	64803	Cluster8
JALGQA010000196.1	53555	53619	Cluster7
JALGQA010000002.1	5850780	5850843	Cluster7
JALGQA010000002.1	7747742	7747843	Cluster7
JALGQA010000002.1	11682381	11682477	Cluster3
JALGQA010000002.1	12755749	12755836	Cluster1
JALGQA010000002.1	12762470	12762550	Cluster1
JALGQA010000002.1	12763162	12763251	Cluster3
JALGQA010000002.1	12768752	12768839	Cluster1
JALGQA010000002.1	12769452	12769541	Cluster3
JALGQA010000002.1	12770230	12770317	Cluster1
JALGQA010000002.1	12770929	12771018	Cluster3
JALGQA010000002.1	12771707	12771794	Cluster1
JALGQA010000002.1	12772406	12772495	Cluster3
JALGQA010000002.1	12774193	12774280	Cluster1
JALGQA010000002.1	12774892	12774981	Cluster3
JALGQA010000002.1	12775670	12775757	Cluster1
JALGQA010000002.1	12776369	12776458	Cluster3
JALGQA010000002.1	12777147	12777234	Cluster1
JALGQA010000002.1	12777846	12777935	Cluster3
JALGQA010000002.1	12778624	12778711	Cluster1
JALGQA010000002.1	12779323	12779412	Cluster3
JALGQA010000002.1	12780101	12780188	Cluster1
JALGQA010000002.1	12780800	12780889	Cluster3
JALGQA010000002.1	12781578	12781665	Cluster1
JALGQA010000002.1	12782277	12782366	Cluster3
JALGQA010000002.1	12788298	12788385	Cluster1
JALGQA010000002.1	12788998	12789087	Cluster3
JALGQA010000002.1	12789776	12789863	Cluster1
JALGQA010000002.1	12790475	12790564	Cluster3
JALGQA010000002.1	12791253	12791340	Cluster1
JALGQA010000002.1	12791952	12792041	Cluster3
JALGQA010000002.1	12792730	12792817	Cluster1
JALGQA010000002.1	12793429	12793518	Cluster3
JALGQA010000002.1	12794207	12794294	Cluster1
JALGQA010000002.1	12794906	12794995	Cluster3
JALGQA010000002.1	12795684	12795771	Cluster1
JALGQA010000002.1	12796384	12796473	Cluster3
JALGQA010000002.1	12797162	12797249	Cluster1
JALGQA010000002.1	12797861	12797950	Cluster3
JALGQA010000002.1	12798639	12798726	Cluster1
JALGQA010000002.1	12799338	12799427	Cluster3
JALGQA010000002.1	12800116	12800203	Cluster1
JALGQA010000002.1	12800816	12800905	Cluster3
JALGQA010000002.1	12801594	12801681	Cluster1
JALGQA010000002.1	12802293	12802382	Cluster3
JALGQA010000002.1	12803071	12803158	Cluster1
JALGQA010000002.1	12803770	12803859	Cluster3
JALGQA010000002.1	12804548	12804635	Cluster1
JALGQA010000002.1	12805247	12805336	Cluster3
JALGQA010000002.1	12806025	12806112	Cluster1
JALGQA010000002.1	12806724	12806813	Cluster3
JALGQA010000002.1	12807502	12807589	Cluster1
JALGQA010000002.1	12808201	12808290	Cluster3
JALGQA010000002.1	12808979	12809066	Cluster1
JALGQA010000002.1	12809678	12809767	Cluster3
JALGQA010000002.1	12810456	12810543	Cluster1
JALGQA010000002.1	12811155	12811244	Cluster3
JALGQA010000002.1	12811933	12812020	Cluster1
JALGQA010000002.1	12812632	12812721	Cluster3
JALGQA010000002.1	12813410	12813497	Cluster1
JALGQA010000002.1	12814109	12814198	Cluster3
JALGQA010000002.1	12814887	12814974	Cluster1
JALGQA010000002.1	12815586	12815675	Cluster3
JALGQA010000002.1	12816364	12816451	Cluster1
JALGQA010000002.1	12817063	12817152	Cluster3
JALGQA010000002.1	12817841	12817928	Cluster1
JALGQA010000002.1	12818540	12818629	Cluster3
JALGQA010000002.1	12819318	12819405	Cluster1
JALGQA010000002.1	12820017	12820106	Cluster3
JALGQA010000002.1	12820795	12820882	Cluster1
JALGQA010000002.1	12821494	12821583	Cluster3
JALGQA010000002.1	12822272	12822359	Cluster1
JALGQA010000002.1	12822971	12823060	Cluster3
JALGQA010000002.1	12823749	12823820	Cluster1
JALGQA010000002.1	12824448	12824537	Cluster3
JALGQA010000002.1	12825585	12825672	Cluster1
JALGQA010000002.1	12826284	12826373	Cluster3
JALGQA010000002.1	12827062	12827133	Cluster1
JALGQA010000002.1	12827761	12827850	Cluster3
JALGQA010000002.1	12828539	12828626	Cluster1
JALGQA010000002.1	12829238	12829327	Cluster3
JALGQA010000002.1	12830016	12830103	Cluster1
JALGQA010000002.1	12830715	12830804	Cluster3
JALGQA010000002.1	12831493	12831580	Cluster1
JALGQA010000002.1	12832192	12832281	Cluster3
JALGQA010000002.1	12833333	12833420	Cluster1
JALGQA010000002.1	12834032	12834121	Cluster3
JALGQA010000002.1	12834810	12834897	Cluster1
JALGQA010000002.1	12835509	12835598	Cluster3
JALGQA010000002.1	12836287	12836374	Cluster1
JALGQA010000002.1	12836986	12837075	Cluster3
JALGQA010000002.1	12837764	12837851	Cluster1
JALGQA010000002.1	12838463	12838551	Cluster3
JALGQA010000002.1	12839241	12839328	Cluster1
JALGQA010000002.1	12839940	12840028	Cluster3
JALGQA010000002.1	12840718	12840805	Cluster1
JALGQA010000002.1	12841417	12841506	Cluster3
JALGQA010000002.1	12842195	12842282	Cluster1
JALGQA010000002.1	12842894	12842983	Cluster3
JALGQA010000002.1	12843672	12843759	Cluster1
JALGQA010000002.1	12845149	12845236	Cluster1
JALGQA010000002.1	12846623	12846710	Cluster1
JALGQA010000002.1	12847321	12847410	Cluster3
JALGQA010000002.1	12848099	12848186	Cluster1
JALGQA010000002.1	12849576	12849663	Cluster1
JALGQA010000002.1	12850275	12850364	Cluster3
JALGQA010000002.1	12851053	12851140	Cluster1
JALGQA010000002.1	12851751	12851840	Cluster3
JALGQA010000002.1	12852529	12852616	Cluster1
JALGQA010000002.1	12854003	12854090	Cluster1
JALGQA010000002.1	12854702	12854791	Cluster3
JALGQA010000002.1	12855480	12855567	Cluster1
JALGQA010000002.1	12856179	12856268	Cluster3
JALGQA010000002.1	12856957	12857044	Cluster1
JALGQA010000002.1	12857656	12857740	Cluster1
JALGQA010000002.1	12858434	12858521	Cluster1
JALGQA010000002.1	12859908	12859995	Cluster1
JALGQA010000002.1	12860607	12860696	Cluster3
JALGQA010000002.1	12861385	12861472	Cluster1
JALGQA010000002.1	12862084	12862173	Cluster3
JALGQA010000002.1	12862862	12862949	Cluster1
JALGQA010000002.1	12863561	12863645	Cluster1
JALGQA010000002.1	12864339	12864426	Cluster1
JALGQA010000002.1	12865038	12865127	Cluster3
JALGQA010000002.1	12865816	12865903	Cluster1
JALGQA010000002.1	12866515	12866599	Cluster1
JALGQA010000002.1	12867293	12867380	Cluster1
JALGQA010000002.1	12867992	12868081	Cluster3
JALGQA010000002.1	12868770	12868857	Cluster1
JALGQA010000002.1	12869469	12869558	Cluster3
JALGQA010000002.1	12870247	12870334	Cluster1
JALGQA010000002.1	12870946	12871035	Cluster3
JALGQA010000002.1	12871724	12871811	Cluster1
JALGQA010000002.1	12872423	12872512	Cluster3
JALGQA010000002.1	14191724	14191801	Cluster8
JALGQA010000002.1	33113588	33114209	Cluster4
JALGQA010000002.1	35539889	35541665	Cluster7
JALGQA010000002.1	35542297	35542826	Cluster7
JALGQA010000002.1	35543438	35544470	Cluster7
JALGQA010000002.1	35545082	35546598	Cluster7
JALGQA010000002.1	35547210	35564164	Cluster7
JALGQA010000002.1	64424677	64425194	Cluster9
JALGQA010000002.1	68656113	68656330	Cluster4
JALGQA010000002.1	71200471	71200646	Cluster7
JALGQA010000002.1	71361076	71361141	Cluster2
JALGQA010000002.1	71378515	71378582	Cluster2
JALGQA010000002.1	73340605	73340668	Cluster2
JALGQA010000020.1	4292706	4292767	Cluster2
JALGQA010000020.1	7379888	7379975	Cluster2
JALGQA010000020.1	8084356	8084438	Cluster6
JALGQA010000020.1	8507882	8508908	Cluster9
JALGQA010000020.1	8509414	8510745	Cluster9
JALGQA010000020.1	11483841	11483899	Cluster4
JALGQA010000021.1	4175868	4175911	Cluster6
JALGQA010000021.1	5117512	5117657	Cluster5
JALGQA010000021.1	5120206	5120351	Cluster5
JALGQA010000021.1	5121978	5122123	Cluster5
JALGQA010000021.1	5126058	5126203	Cluster5
JALGQA010000021.1	5161699	5161831	Cluster4
JALGQA010000021.1	5285852	5285912	Cluster2
JALGQA010000021.1	10496485	10497173	Cluster4
JALGQA010000022.1	5941302	5941710	Cluster8
JALGQA010000022.1	11031750	11031827	Cluster8
JALGQA010000024.1	78942	80548	Cluster1
JALGQA010000024.1	528851	528914	Cluster7
JALGQA010000024.1	1685296	1685437	Cluster7
JALGQA010000024.1	2156446	2156625	Cluster7
JALGQA010000024.1	2186165	2186380	Cluster7
JALGQA010000024.1	2234211	2234340	Cluster9
JALGQA010000024.1	2280293	2280335	Cluster7
JALGQA010000024.1	2518383	2518479	Cluster7
JALGQA010000024.1	2557152	2557683	Cluster7
JALGQA010000024.1	2932999	2933188	Cluster7
JALGQA010000024.1	3610863	3611052	Cluster7
JALGQA010000024.1	4924713	4924776	Cluster7
JALGQA010000024.1	5031535	5031676	Cluster7
JALGQA010000024.1	5448811	5449490	Cluster9
JALGQA010000024.1	6234241	6234570	Cluster9
JALGQA010000024.1	6265721	6266387	Cluster7
JALGQA010000024.1	7998741	7998804	Cluster8
JALGQA010000024.1	8013842	8013907	Cluster2
JALGQA010000024.1	8020797	8020858	Cluster2
JALGQA010000024.1	8251494	8251910	Cluster7
JALGQA010000024.1	8383337	8383753	Cluster7
JALGQA010000024.1	8521997	8522208	Cluster7
JALGQA010000024.1	8632836	8633053	Cluster7
JALGQA010000025.1	6698278	6698330	Cluster7
JALGQA010000025.1	6729758	6729812	Cluster7
JALGQA010000025.1	6774045	6774099	Cluster7
JALGQA010000025.1	6965176	6965230	Cluster7
JALGQA010000026.1	2725954	2738047	Cluster3
JALGQA010000026.1	2739040	2745523	Cluster3
JALGQA010000026.1	2746517	2751098	Cluster3
JALGQA010000026.1	2752023	2760019	Cluster3
JALGQA010000026.1	2766607	2767074	Cluster3
JALGQA010000026.1	2767930	2769346	Cluster3
JALGQA010000026.1	2772170	2773009	Cluster3
JALGQA010000026.1	8420501	8420992	Cluster4
JALGQA010000026.1	8857903	8859758	Cluster4
JALGQA010000026.1	8862126	8868653	Cluster4
JALGQA010000027.1	5890096	5890194	Cluster4
JALGQA010000029.1	482925	483285	Cluster4
JALGQA010000029.1	564317	564678	Cluster4
JALGQA010000029.1	778457	778817	Cluster4
JALGQA010000003.1	15754323	15755184	Cluster2
JALGQA010000003.1	21358566	21359248	Cluster7
JALGQA010000003.1	34975087	34975340	Cluster1
JALGQA010000003.1	37759551	37760914	Cluster10
JALGQA010000003.1	40353740	40353782	Cluster6
JALGQA010000003.1	43115262	43116273	Cluster6
JALGQA010000003.1	55917482	55917804	Cluster1
JALGQA010000003.1	66897570	66897942	Cluster10
JALGQA010000030.1	159	6291	Cluster4
JALGQA010000030.1	6883	7381	Cluster3
JALGQA010000030.1	10357	10462	Cluster4
JALGQA010000030.1	14716	21158	Cluster4
JALGQA010000030.1	21750	22248	Cluster3
JALGQA010000030.1	25224	25329	Cluster4
JALGQA010000030.1	29583	36025	Cluster4
JALGQA010000030.1	36617	37115	Cluster3
JALGQA010000030.1	175137	175570	Cluster4
JALGQA010000030.1	3249329	3249370	Cluster5
JALGQA010000030.1	5811348	5811863	Cluster10
JALGQA010000031.1	5778554	5778615	Cluster7
JALGQA010000031.1	6123566	6124936	Cluster4
JALGQA010000032.1	2409501	2410063	Cluster1
JALGQA010000034.1	1629462	1630726	Cluster9
JALGQA010000341.1	771	2206	Cluster4
JALGQA010000341.1	3777	5724	Cluster4
JALGQA010000351.1	18629	18702	Cluster1
JALGQA010000351.1	21707	21780	Cluster1
JALGQA010000352.1	9914	10445	Cluster9
JALGQA010000036.1	4698283	4698345	Cluster5
JALGQA010000036.1	4699503	4699565	Cluster5
JALGQA010000036.1	4700357	4700421	Cluster5
JALGQA010000036.1	4707724	4707786	Cluster5
JALGQA010000036.1	4715077	4715139	Cluster5
JALGQA010000036.1	4722914	4722976	Cluster5
JALGQA010000036.1	4724101	4724163	Cluster5
JALGQA010000036.1	4725291	4725353	Cluster5
JALGQA010000036.1	4726478	4726540	Cluster5
JALGQA010000036.1	4727665	4727727	Cluster5
JALGQA010000036.1	4728852	4728914	Cluster5
JALGQA010000036.1	4730039	4730101	Cluster5
JALGQA010000036.1	4731226	4731288	Cluster5
JALGQA010000036.1	4732413	4732475	Cluster5
JALGQA010000036.1	4733600	4733662	Cluster5
JALGQA010000036.1	4734736	4734798	Cluster5
JALGQA010000036.1	4735923	4735985	Cluster5
JALGQA010000036.1	4737059	4737121	Cluster5
JALGQA010000036.1	4738246	4738308	Cluster5
JALGQA010000036.1	4739433	4739495	Cluster5
JALGQA010000036.1	4740620	4740682	Cluster5
JALGQA010000036.1	4741807	4741869	Cluster5
JALGQA010000036.1	4742994	4743056	Cluster5
JALGQA010000036.1	4744181	4744243	Cluster5
JALGQA010000036.1	4745368	4745430	Cluster5
JALGQA010000036.1	4746555	4746617	Cluster5
JALGQA010000036.1	4747742	4747804	Cluster5
JALGQA010000036.1	4748929	4748991	Cluster5
JALGQA010000036.1	4750116	4750178	Cluster5
JALGQA010000036.1	4751303	4751365	Cluster5
JALGQA010000036.1	4752490	4752552	Cluster5
JALGQA010000036.1	4753677	4753739	Cluster5
JALGQA010000036.1	4754864	4754926	Cluster5
JALGQA010000036.1	4756051	4756113	Cluster5
JALGQA010000036.1	4757238	4757300	Cluster5
JALGQA010000037.1	3590229	3590598	Cluster4
JALGQA010000037.1	4479764	4481448	Cluster1
JALGQA010000038.1	704700	705035	Cluster5
JALGQA010000038.1	1069338	1070858	Cluster7
JALGQA010000038.1	1071676	1072033	Cluster7
JALGQA010000038.1	1128372	1128889	Cluster7
JALGQA010000038.1	1129598	1130144	Cluster2
JALGQA010000038.1	1132450	1132996	Cluster2
JALGQA010000038.1	2561787	2561906	Cluster6
JALGQA010000004.1	9295643	9296174	Cluster9
JALGQA010000004.1	11103298	11103348	Cluster5
JALGQA010000004.1	14961369	14964313	Cluster3
JALGQA010000004.1	14989283	14989561	Cluster4
JALGQA010000004.1	14990195	14990473	Cluster4
JALGQA010000004.1	19936301	19936368	Cluster4
JALGQA010000004.1	23387474	23388462	Cluster1
JALGQA010000004.1	23395703	23396475	Cluster1
JALGQA010000004.1	33297524	33298719	Cluster1
JALGQA010000004.1	34132360	34133036	Cluster5
JALGQA010000004.1	34220305	34220541	Cluster5
JALGQA010000004.1	34222078	34223091	Cluster5
JALGQA010000004.1	37551436	37551502	Cluster1
JALGQA010000004.1	41031095	41031212	Cluster1
JALGQA010000004.1	41090031	41090146	Cluster1
JALGQA010000004.1	46349507	46349570	Cluster2
JALGQA010000004.1	48111626	48111692	Cluster1
JALGQA010000004.1	48955535	48955670	Cluster10
JALGQA010000004.1	56840912	56842393	Cluster4
JALGQA010000004.1	56844260	56846216	Cluster4
JALGQA010000004.1	57462761	57462823	Cluster9
JALGQA010000004.1	62220977	62221058	Cluster7
JALGQA010000004.1	62822544	62822590	Cluster3
JALGQA010000004.1	62828225	62828534	Cluster4
JALGQA010000004.1	63168324	63168377	Cluster5
JALGQA010000040.1	1565185	1565259	Cluster6
JALGQA010000040.1	1595132	1595206	Cluster6
JALGQA010000040.1	1785018	1785091	Cluster6
JALGQA010000040.1	1787065	1787139	Cluster6
JALGQA010000041.1	3752721	3752862	Cluster7
JALGQA010000041.1	3809184	3809267	Cluster2
JALGQA010000041.1	3827173	3827313	Cluster9
JALGQA010000041.1	3983154	3983337	Cluster7
JALGQA010000042.1	2245620	2248380	Cluster7
JALGQA010000043.1	3	3395	Cluster4
JALGQA010000043.1	3989	4487	Cluster3
JALGQA010000043.1	7843	7948	Cluster4
JALGQA010000043.1	12997	19441	Cluster4
JALGQA010000043.1	20035	20533	Cluster3
JALGQA010000043.1	23889	23994	Cluster4
JALGQA010000043.1	29043	35487	Cluster4
JALGQA010000043.1	36081	36579	Cluster3
JALGQA010000043.1	251312	251851	Cluster4
JALGQA010000043.1	257507	257700	Cluster4
JALGQA010000043.1	401733	401810	Cluster4
JALGQA010000043.1	3397201	3397265	Cluster1
JALGQA010000044.1	2641634	2641794	Cluster7
JALGQA010000044.1	3169795	3170655	Cluster6
JALGQA010000045.1	2786222	2786268	Cluster3
JALGQA010000045.1	3515212	3515270	Cluster4
JALGQA010000458.1	177	7341	Cluster4
JALGQA010000458.1	9746	17760	Cluster4
JALGQA010000458.1	20165	27192	Cluster4
JALGQA010000046.1	1093668	1094516	Cluster7
JALGQA010000046.1	3047011	3050233	Cluster3
JALGQA010000046.1	3058791	3061398	Cluster3
JALGQA010000048.1	1610219	1610357	Cluster7
JALGQA010000048.1	1619016	1619478	Cluster7
JALGQA010000048.1	2539387	2539446	Cluster4
JALGQA010000049.1	471955	472138	Cluster7
JALGQA010000049.1	490325	490370	Cluster7
JALGQA010000049.1	504021	504066	Cluster7
JALGQA010000049.1	589264	589447	Cluster7
JALGQA010000049.1	691297	691342	Cluster7
JALGQA010000049.1	695924	696089	Cluster7
JALGQA010000049.1	736870	737053	Cluster7
JALGQA010000049.1	755192	755237	Cluster7
JALGQA010000049.1	768027	768189	Cluster7
JALGQA010000005.1	1671191	1671244	Cluster4
JALGQA010000005.1	6508032	6508084	Cluster1
JALGQA010000005.1	22082568	22087110	Cluster8
JALGQA010000005.1	49272860	49272917	Cluster8
JALGQA010000005.1	49276308	49276358	Cluster8
JALGQA010000005.1	49361714	49361761	Cluster8
JALGQA010000005.1	49379494	49379558	Cluster2
JALGQA010000005.1	49382495	49382559	Cluster2
JALGQA010000005.1	49388440	49388504	Cluster2
JALGQA010000005.1	49391441	49391505	Cluster2
JALGQA010000005.1	49407438	49407502	Cluster2
JALGQA010000005.1	49433474	49433515	Cluster8
JALGQA010000005.1	49436177	49436218	Cluster8
JALGQA010000005.1	49465088	49465152	Cluster2
JALGQA010000005.1	49471037	49471101	Cluster2
JALGQA010000005.1	49483986	49484050	Cluster2
JALGQA010000005.1	49493090	49493154	Cluster2
JALGQA010000005.1	49507665	49507729	Cluster2
JALGQA010000005.1	49516599	49516663	Cluster2
JALGQA010000005.1	49537646	49537710	Cluster2
JALGQA010000005.1	49540652	49540716	Cluster2
JALGQA010000005.1	49543658	49543722	Cluster2
JALGQA010000005.1	49546664	49546728	Cluster2
JALGQA010000005.1	49549672	49549736	Cluster2
JALGQA010000005.1	49561125	49561175	Cluster8
JALGQA010000005.1	49569918	49569982	Cluster2
JALGQA010000005.1	49577968	49578032	Cluster2
JALGQA010000005.1	49589423	49589487	Cluster2
JALGQA010000005.1	49598233	49598297	Cluster2
JALGQA010000005.1	49601223	49601287	Cluster2
JALGQA010000005.1	49604229	49604293	Cluster2
JALGQA010000005.1	49607245	49607292	Cluster8
JALGQA010000005.1	49610239	49610303	Cluster2
JALGQA010000005.1	49613265	49613329	Cluster2
JALGQA010000005.1	49616273	49616337	Cluster2
JALGQA010000005.1	49619280	49619344	Cluster2
JALGQA010000005.1	49622286	49622350	Cluster2
JALGQA010000005.1	49625292	49625356	Cluster2
JALGQA010000005.1	49628298	49628362	Cluster2
JALGQA010000005.1	49631305	49631369	Cluster2
JALGQA010000005.1	49634311	49634375	Cluster2
JALGQA010000005.1	49637317	49637381	Cluster2
JALGQA010000005.1	49640323	49640387	Cluster2
JALGQA010000005.1	49643330	49643394	Cluster2
JALGQA010000005.1	49646338	49646402	Cluster2
JALGQA010000005.1	49649346	49649410	Cluster2
JALGQA010000005.1	49652352	49652416	Cluster2
JALGQA010000005.1	49655358	49655422	Cluster2
JALGQA010000005.1	49658364	49658428	Cluster2
JALGQA010000005.1	49661370	49661434	Cluster2
JALGQA010000005.1	49664377	49664441	Cluster2
JALGQA010000005.1	49667384	49667448	Cluster2
JALGQA010000005.1	49670391	49670455	Cluster2
JALGQA010000005.1	49673398	49673462	Cluster2
JALGQA010000005.1	49676429	49676470	Cluster8
JALGQA010000005.1	49685652	49685716	Cluster2
JALGQA010000005.1	49688659	49688723	Cluster2
JALGQA010000005.1	49691667	49691731	Cluster2
JALGQA010000005.1	49697739	49697803	Cluster2
JALGQA010000005.1	49700746	49700810	Cluster2
JALGQA010000005.1	49703753	49703817	Cluster2
JALGQA010000005.1	49706792	49706856	Cluster2
JALGQA010000005.1	49709810	49709874	Cluster2
JALGQA010000005.1	49714691	49714738	Cluster8
JALGQA010000005.1	49723378	49723487	Cluster2
JALGQA010000005.1	49726431	49726495	Cluster2
JALGQA010000005.1	49729437	49729501	Cluster2
JALGQA010000005.1	49732446	49732510	Cluster2
JALGQA010000005.1	49735453	49735517	Cluster2
JALGQA010000005.1	49738469	49738533	Cluster2
JALGQA010000005.1	49741484	49741548	Cluster2
JALGQA010000005.1	49744483	49744547	Cluster2
JALGQA010000005.1	49747483	49747547	Cluster2
JALGQA010000005.1	49750490	49750554	Cluster2
JALGQA010000005.1	49753498	49753562	Cluster2
JALGQA010000005.1	49756504	49756568	Cluster2
JALGQA010000005.1	49759510	49759574	Cluster2
JALGQA010000005.1	49762516	49762580	Cluster2
JALGQA010000005.1	49765522	49765586	Cluster2
JALGQA010000005.1	49774769	49774833	Cluster2
JALGQA010000005.1	49777779	49777843	Cluster2
JALGQA010000005.1	49780789	49780853	Cluster2
JALGQA010000005.1	49783799	49783863	Cluster2
JALGQA010000005.1	49786809	49786873	Cluster2
JALGQA010000005.1	49789817	49789881	Cluster2
JALGQA010000005.1	49792827	49792891	Cluster2
JALGQA010000005.1	49795837	49795901	Cluster2
JALGQA010000005.1	49798847	49798911	Cluster2
JALGQA010000005.1	49801857	49801921	Cluster2
JALGQA010000005.1	49804865	49804929	Cluster2
JALGQA010000005.1	49807883	49807947	Cluster2
JALGQA010000005.1	49810893	49810957	Cluster2
JALGQA010000005.1	49813908	49813972	Cluster2
JALGQA010000005.1	49816921	49816985	Cluster2
JALGQA010000005.1	49819937	49820001	Cluster2
JALGQA010000005.1	49822952	49823016	Cluster2
JALGQA010000005.1	49825963	49826027	Cluster2
JALGQA010000005.1	49828975	49829039	Cluster2
JALGQA010000005.1	49831991	49832055	Cluster2
JALGQA010000005.1	49835007	49835071	Cluster2
JALGQA010000005.1	54079149	54079450	Cluster8
JALGQA010000005.1	60418732	60419112	Cluster7
JALGQA010000050.1	320086	321574	Cluster9
JALGQA010000051.1	1316596	1317140	Cluster4
JALGQA010000052.1	1890692	1891035	Cluster3
JALGQA010000052.1	2408797	2410891	Cluster1
JALGQA010000528.1	917	1005	Cluster4
JALGQA010000528.1	7228	7725	Cluster4
JALGQA010000528.1	9302	9354	Cluster3
JALGQA010000528.1	11288	12545	Cluster4
JALGQA010000528.1	13739	14345	Cluster4
JALGQA010000053.1	5293	5419	Cluster9
JALGQA010000053.1	58538	59372	Cluster9
JALGQA010000053.1	84156	84976	Cluster9
JALGQA010000053.1	130113	133614	Cluster9
JALGQA010000053.1	1366123	1366685	Cluster3
JALGQA010000053.1	2493651	2493806	Cluster4
JALGQA010000053.1	2761835	2761990	Cluster4
JALGQA010000055.1	1701468	1701530	Cluster2
JALGQA010000056.1	93762	93903	Cluster7
JALGQA010000056.1	2320461	2320790	Cluster7
JALGQA010000056.1	2321897	2322226	Cluster7
JALGQA010000056.1	2323337	2323655	Cluster7
JALGQA010000056.1	2324766	2325090	Cluster7
JALGQA010000056.1	2326198	2326526	Cluster7
JALGQA010000056.1	2327637	2327955	Cluster7
JALGQA010000056.1	2334527	2335255	Cluster7
JALGQA010000056.1	2336357	2336686	Cluster7
JALGQA010000057.1	2031933	2032384	Cluster5
JALGQA010000057.1	2033206	2037519	Cluster5
JALGQA010000057.1	2038041	2040434	Cluster5
JALGQA010000057.1	2042174	2042623	Cluster5
JALGQA010000057.1	2043980	2044429	Cluster5
JALGQA010000057.1	2049079	2049138	Cluster5
JALGQA010000057.1	2050149	2050208	Cluster5
JALGQA010000057.1	2051223	2051282	Cluster5
JALGQA010000057.1	2053256	2053315	Cluster5
JALGQA010000057.1	2055297	2055356	Cluster5
JALGQA010000057.1	2056372	2056430	Cluster5
JALGQA010000057.1	2060964	2061022	Cluster5
JALGQA010000057.1	2062034	2062092	Cluster5
JALGQA010000057.1	2066311	2066369	Cluster5
JALGQA010000057.1	2067381	2067439	Cluster5
JALGQA010000057.1	2069408	2069466	Cluster5
JALGQA010000057.1	2070379	2070437	Cluster5
JALGQA010000057.1	2071453	2071512	Cluster5
JALGQA010000057.1	2073485	2073544	Cluster5
JALGQA010000057.1	2075525	2075585	Cluster5
JALGQA010000058.1	272799	273014	Cluster6
JALGQA010000589.1	3438	3936	Cluster3
JALGQA010000589.1	4530	10974	Cluster4
JALGQA010000059.1	2325120	2325180	Cluster3
JALGQA010000006.1	3577476	3577538	Cluster6
JALGQA010000006.1	6884166	6884590	Cluster7
JALGQA010000006.1	6885409	6885684	Cluster7
JALGQA010000006.1	6886924	6887357	Cluster7
JALGQA010000006.1	6888163	6888588	Cluster7
JALGQA010000006.1	6889400	6889847	Cluster7
JALGQA010000006.1	6890482	6891076	Cluster7
JALGQA010000006.1	6891728	6892471	Cluster7
JALGQA010000006.1	6909291	6909355	Cluster7
JALGQA010000006.1	6913412	6913986	Cluster7
JALGQA010000006.1	6918202	6918468	Cluster7
JALGQA010000006.1	6920180	6920525	Cluster8
JALGQA010000006.1	6945189	6945359	Cluster7
JALGQA010000006.1	6947966	6948100	Cluster7
JALGQA010000006.1	6949830	6949964	Cluster7
JALGQA010000006.1	6951054	6951257	Cluster7
JALGQA010000006.1	12946437	12946769	Cluster3
JALGQA010000006.1	28646002	28646063	Cluster8
JALGQA010000006.1	30676432	30676505	Cluster6
JALGQA010000006.1	38590318	38590716	Cluster4
JALGQA010000006.1	45726465	45727678	Cluster4
JALGQA010000006.1	52828711	52829149	Cluster2
JALGQA010000060.1	1472671	1472734	Cluster8
JALGQA010000060.1	1474105	1474168	Cluster8
JALGQA010000060.1	1474730	1474793	Cluster8
JALGQA010000060.1	1475689	1475752	Cluster8
JALGQA010000061.1	38971	39235	Cluster7
JALGQA010000061.1	163774	163891	Cluster9
JALGQA010000061.1	264815	265547	Cluster7
JALGQA010000061.1	375889	376146	Cluster7
JALGQA010000061.1	766282	766401	Cluster7
JALGQA010000061.1	1417635	1418246	Cluster7
JALGQA010000061.1	1419716	1419771	Cluster7
JALGQA010000061.1	1435712	1435796	Cluster9
JALGQA010000061.1	1436513	1436961	Cluster7
JALGQA010000061.1	1437618	1437702	Cluster9
JALGQA010000061.1	1439310	1439394	Cluster9
JALGQA010000061.1	1440113	1440169	Cluster7
JALGQA010000061.1	1440866	1440950	Cluster9
JALGQA010000061.1	1442567	1442651	Cluster9
JALGQA010000061.1	1446581	1446929	Cluster7
JALGQA010000061.1	1634721	1634783	Cluster9
JALGQA010000061.1	1738903	1739533	Cluster7
JALGQA010000061.1	2504634	2504696	Cluster4
JALGQA010000061.1	2505951	2506006	Cluster4
JALGQA010000061.1	2509049	2509111	Cluster4
JALGQA010000061.1	2510471	2510894	Cluster4
JALGQA010000061.1	2511480	2511542	Cluster4
JALGQA010000061.1	2512110	2512172	Cluster4
JALGQA010000612.1	5	6071	Cluster4
JALGQA010000612.1	8476	10418	Cluster4
JALGQA010000613.1	56	7857	Cluster4
JALGQA010000614.1	1203	9004	Cluster4
JALGQA010000064.1	2238861	2238959	Cluster8
JALGQA010000064.1	2240429	2240527	Cluster9
JALGQA010000064.1	2245738	2245836	Cluster9
JALGQA010000064.1	2248274	2248372	Cluster9
JALGQA010000064.1	2253345	2253443	Cluster9
JALGQA010000064.1	2255868	2255966	Cluster9
JALGQA010000066.1	656469	656533	Cluster7
JALGQA010000066.1	659711	659801	Cluster9
JALGQA010000069.1	447196	448519	Cluster3
JALGQA010000069.1	454812	455790	Cluster3
JALGQA010000069.1	462264	462963	Cluster3
JALGQA010000007.1	20529772	20529824	Cluster1
JALGQA010000007.1	30148486	30148553	Cluster8
JALGQA010000007.1	38666260	38666813	Cluster4
JALGQA010000007.1	47653019	47653097	Cluster2
JALGQA010000007.1	50623559	50623620	Cluster5
JALGQA010000007.1	56189153	56189705	Cluster1
JALGQA010000007.1	56425452	56426154	Cluster1
JALGQA010000007.1	56428894	56429592	Cluster1
JALGQA010000007.1	56430633	56430690	Cluster1
JALGQA010000070.1	1457363	1457460	Cluster4
JALGQA010000073.1	9267	9561	Cluster1
JALGQA010000073.1	10479	10716	Cluster1
JALGQA010000073.1	29190	29268	Cluster1
JALGQA010000073.1	69746	69845	Cluster1
JALGQA010000073.1	87686	87980	Cluster1
JALGQA010000073.1	88947	89673	Cluster1
JALGQA010000073.1	107530	107660	Cluster1
JALGQA010000073.1	150749	150848	Cluster1
JALGQA010000073.1	1620380	1621851	Cluster7
JALGQA010000073.1	1622473	1622720	Cluster7
JALGQA010000074.1	828586	828750	Cluster1
JALGQA010000074.1	830507	830555	Cluster3
JALGQA010000074.1	1677775	1677860	Cluster1
JALGQA010000074.1	1694245	1694683	Cluster3
JALGQA010000074.1	1766090	1766189	Cluster1
JALGQA010000074.1	1784864	1784940	Cluster1
JALGQA010000074.1	1857046	1857139	Cluster1
JALGQA010000075.1	138007	138447	Cluster8
JALGQA010000079.1	1099276	1099330	Cluster7
JALGQA010000008.1	1241718	1242689	Cluster8
JALGQA010000008.1	1243203	1243859	Cluster8
JALGQA010000008.1	2336988	2338020	Cluster1
JALGQA010000008.1	7369413	7373620	Cluster9
JALGQA010000008.1	7684980	7685630	Cluster4
JALGQA010000008.1	15625846	15625966	Cluster1
JALGQA010000008.1	17661076	17661161	Cluster4
JALGQA010000008.1	29840315	29840379	Cluster9
JALGQA010000008.1	33049445	33050101	Cluster6
JALGQA010000008.1	35349597	35349889	Cluster4
JALGQA010000008.1	36935525	36935954	Cluster3
JALGQA010000008.1	36936836	36937345	Cluster3
JALGQA010000008.1	37064224	37064639	Cluster3
JALGQA010000008.1	37065861	37065989	Cluster3
JALGQA010000008.1	37066830	37066958	Cluster3
JALGQA010000008.1	37069947	37070075	Cluster3
JALGQA010000008.1	37072335	37072844	Cluster3
JALGQA010000008.1	37073786	37073914	Cluster3
JALGQA010000008.1	37416303	37416368	Cluster2
JALGQA010000008.1	37417549	37417614	Cluster2
JALGQA010000008.1	37424359	37424478	Cluster6
JALGQA010000008.1	37426055	37426174	Cluster6
JALGQA010000008.1	37439123	37439243	Cluster6
JALGQA010000008.1	37441800	37441921	Cluster6
JALGQA010000008.1	37443469	37443588	Cluster6
JALGQA010000008.1	37446916	37447035	Cluster6
JALGQA010000008.1	37450368	37450487	Cluster6
JALGQA010000008.1	37452783	37452902	Cluster6
JALGQA010000008.1	37456923	37456995	Cluster6
JALGQA010000008.1	37458676	37458793	Cluster6
JALGQA010000008.1	37466827	37466948	Cluster6
JALGQA010000008.1	37468494	37468613	Cluster6
JALGQA010000008.1	37470240	37470312	Cluster6
JALGQA010000008.1	37471166	37471285	Cluster6
JALGQA010000008.1	37472870	37472989	Cluster6
JALGQA010000008.1	37474569	37474688	Cluster6
JALGQA010000008.1	37475544	37475663	Cluster7
JALGQA010000008.1	37477243	37477362	Cluster6
JALGQA010000008.1	37478218	37478337	Cluster6
JALGQA010000008.1	37479917	37480036	Cluster6
JALGQA010000008.1	37480893	37481012	Cluster6
JALGQA010000008.1	37482592	37482711	Cluster6
JALGQA010000008.1	37483568	37483686	Cluster6
JALGQA010000008.1	37485271	37485390	Cluster6
JALGQA010000008.1	37487919	37488038	Cluster6
JALGQA010000008.1	37492381	37492502	Cluster6
JALGQA010000008.1	47313665	47313732	Cluster4
JALGQA010000080.1	405135	406121	Cluster10
JALGQA010000080.1	407873	408294	Cluster10
JALGQA010000080.1	1564700	1571921	Cluster4
JALGQA010000080.1	1574185	1581921	Cluster4
JALGQA010000080.1	1584185	1591921	Cluster4
JALGQA010000080.1	1594185	1601921	Cluster4
JALGQA010000080.1	1604185	1611921	Cluster4
JALGQA010000088.1	1033851	1033992	Cluster7
JALGQA010000088.1	1148125	1148254	Cluster9
JALGQA010000088.1	1345052	1345109	Cluster7
JALGQA010000009.1	7750731	7750785	Cluster7
JALGQA010000009.1	7811659	7811712	Cluster7
JALGQA010000009.1	8213034	8213099	Cluster7
JALGQA010000009.1	8303737	8303789	Cluster7
JALGQA010000009.1	8682526	8682580	Cluster7
JALGQA010000009.1	9968527	9968592	Cluster7
JALGQA010000009.1	10012853	10012903	Cluster8
JALGQA010000009.1	10065051	10065116	Cluster7
JALGQA010000009.1	14103537	14103591	Cluster7
JALGQA010000009.1	16045242	16046158	Cluster3
JALGQA010000009.1	16047452	16048028	Cluster3
JALGQA010000009.1	16048653	16048726	Cluster3
JALGQA010000009.1	19518493	19519384	Cluster4
JALGQA010000009.1	46780901	46780957	Cluster1
JALGQA010000009.1	47377114	47377570	Cluster7
JALGQA010000009.1	47431764	47432763	Cluster4
JALGQA010000009.1	47442303	47442559	Cluster7
JALGQA010000009.1	47516257	47517999	Cluster4
JALGQA010000009.1	47524347	47524689	Cluster7
JALGQA010000009.1	47702363	47702826	Cluster4
JALGQA010000009.1	47709221	47709478	Cluster7
JALGQA010000009.1	47710169	47710270	Cluster9
JALGQA010000009.1	47715096	47715248	Cluster9
JALGQA010000009.1	48362168	48362222	Cluster7
JALGQA010000009.1	48619682	48619941	Cluster7
JALGQA010000009.1	49305712	49306739	Cluster7
JALGQA010000094.1	432458	433463	Cluster7
JALGQA010000098.1	22460	22760	Cluster7
JALGQA010000098.1	96175	96321	Cluster9
JALGQA010000098.1	290641	291183	Cluster7
JALGQA010000616.1	7305	7846	Cluster4
JALGQA010000616.1	8583	10452	Cluster9
